# A single cysteine residue in vimentin regulates long non-coding RNA *XIST* to suppress epithelial-mesenchymal transition and stemness in breast cancer

**DOI:** 10.1101/2024.11.13.623301

**Authors:** Saima Usman, W. Andrew Yeudall, Muy-Teck Teh, Fatemah Ghloum, Hemanth Tummala, Ahmad Waseem

## Abstract

Vimentin is a type III intermediate filament (IF) protein, that is induced in a large number of solid tumours. A single cysteine at position 328 in vimentin plays a crucial role in assembly, organisation and stability of IFs. However, its exact function during epithelial mesenchymal transition (EMT) and cancer progression has not been investigated. To investigate this, we have transduced wildtype (WT) and C328S vimentin separately in MCF-7 cells that lack endogenous vimentin. The expression of C328-VIM impacted vimentin-actin interactions and induced EMT-like features that include enhanced cell proliferation, migration, invasion accompanied by reduced cell adhesion when compared to the wildtype cells. Functional transcriptomic studies confirmed the upregulation of EMT and mesenchymal markers, downregulation of epithelial markers as well as acquisition of signatures associated with cancer stemness (*CD56, Oct4, PROCR and CD49f*) thus transforming MCF-7 cells from oestrogen positive to triple reduced (*ESR1, PGR, and HER2*) status. We also observed a stark increase in the expression of long non-coding RNA, *XIST* in MCF-7 cells expressing C328-VIM. Targeting the mutant vimentin or *XIST* by RNA interference partially reversed the phenotypes in C328-VIM expressing MCF-7 cells. Furthermore, introduction of C328-VIM cells into nude mice promoted tumour growth by increasing cancer stemness in an oestrogen independent manner. Altogether, our studies provide insight into how cysteine 328 in vimentin dictates mechano-transduction signals to remodel actin cytoskeleton and protect against EMT and cancer growth via modulating lncRNA *XIST*. Therefore, targeting vimentin and/or *XIST* via RNA interference should be a promising therapeutic strategy for breast cancer treatment.
