## Supplementary material for "A single cysteine residue in vimentin regulates long non-coding RNA *XIST* to suppress epithelial-mesenchymal transition and stemness in breast cancer": ATRIAL_SEPTUM_DEVELOPMENT(GO_0003283).xls

NAME	PROBE	DESCRIPTION<br>(from dataset)	GENE SYMBOL	GENE_TITLE	RANK IN GENE LIST	RANK METRIC SCORE	RUNNING ES	CORE ENRICHMENT
row_0	ENSG00000183072	NKX2-5	null	null	1494	Infinity	-0.025268808	Yes
row_1	ENSG00000265107	GJA5	null	null	1553	Infinity	-0.026246395	Yes
row_2	ENSG00000128602	SMO	null	null	5833	1985.9879150390625	0.6037219	Yes
row_3	ENSG00000145362	ANK2	null	null	5882	409.28485107421875	0.7476549	Yes
row_4	ENSG00000164532	TBX20	null	null	5925	252.0810546875	0.8360938	Yes
row_5	ENSG00000016082	ISL1	null	null	5958	166.8977813720703	0.89457643	Yes
row_6	ENSG00000113971	NPHP3	null	null	10660	2.6103079319000244	0.81597793	No
row_7	ENSG00000136574	GATA4	null	null	12258	1.9974286556243896	0.78966963	No
row_8	ENSG00000179284	DAND5	null	null	12524	1.9150174856185913	0.7858642	No
row_9	ENSG00000135679	MDM2	null	null	15941	1.2396470308303833	0.7285179	No
row_10	ENSG00000204217	BMPR2	null	null	17127	1.082746982574463	0.7088555	No
row_11	ENSG00000142871	CYR61	null	null	17448	1.0424352884292603	0.70381105	No
row_12	ENSG00000109685	NSD2	null	null	18004	0.9736105799674988	0.69476706	No
row_13	ENSG00000115170	ACVR1	null	null	20567	0.7358580827713013	0.6516888	No
row_14	ENSG00000124766	SOX4	null	null	21256	0.6651197671890259	0.64028585	No
row_15	ENSG00000134250	NOTCH2	null	null	23322	0.4933691918849945	0.605529	No
row_16	ENSG00000135547	HEY2	null	null	23743	0.46077874302864075	0.59858733	No
row_17	ENSG00000179588	ZFPM1	null	null	28202	0.10178105533123016	0.52321225	No
row_18	ENSG00000092969	TGFB2	null	null	28951	0.03726121410727501	0.5105724	No
row_19	ENSG00000089225	TBX5	null	null	31935	0.0	0.46011224	No
