## Supplementary material for "A single cysteine residue in vimentin regulates long non-coding RNA *XIST* to suppress epithelial-mesenchymal transition and stemness in breast cancer": CEREBELLAR_CORTEX_MORPHOGENESIS(GO_0021696).xls

NAME	PROBE	DESCRIPTION<br>(from dataset)	GENE SYMBOL	GENE_TITLE	RANK IN GENE LIST	RANK METRIC SCORE	RUNNING ES	CORE ENRICHMENT
row_0	ENSG00000152208	GRID2	null	null	546	Infinity	-0.009233644	Yes
row_1	ENSG00000117707	PROX1	null	null	4531	Infinity	-0.076636925	Yes
row_2	ENSG00000102924	CBLN1	null	null	4642	Infinity	-0.07849362	Yes
row_3	ENSG00000111783	RFX4	null	null	5022	Infinity	-0.08490168	Yes
row_4	ENSG00000128602	SMO	null	null	5833	1985.9879150390625	0.7883682	Yes
row_5	ENSG00000074047	GLI2	null	null	5943	206.95054626464844	0.8789515	Yes
row_6	ENSG00000069667	RORA	null	null	7414	7.886724948883057	0.857602	No
row_7	ENSG00000111087	GLI1	null	null	7537	7.217376708984375	0.85876125	No
row_8	ENSG00000135919	SERPINE2	null	null	7546	7.159858703613281	0.86182356	No
row_9	ENSG00000135049	AGTPBP1	null	null	9481	3.415764093399048	0.8306266	No
row_10	ENSG00000273706	LHX1	null	null	9951	3.0349037647247314	0.82404673	No
row_11	ENSG00000184524	CEND1	null	null	11496	2.2757744789123535	0.7989392	No
row_12	ENSG00000118193	KIF14	null	null	11858	2.134765863418579	0.7937847	No
row_13	ENSG00000165240	ATP7A	null	null	12090	2.0500385761260986	0.7907918	No
row_14	ENSG00000138311	ZNF365	null	null	13686	1.6314070224761963	0.76453364	No
row_15	ENSG00000141837	CACNA1A	null	null	13932	1.5854874849319458	0.7610964	No
row_16	ENSG00000179295	PTPN11	null	null	15435	1.3117066621780396	0.736269	No
row_17	ENSG00000105887	MTPN	null	null	17738	1.0065492391586304	0.6977696	No
row_18	ENSG00000253368	TRNP1	null	null	18437	0.9230974912643433	0.686372	No
row_19	ENSG00000164885	CDK5	null	null	20653	0.7257353067398071	0.64921916	No
row_20	ENSG00000169032	MAP2K1	null	null	20668	0.724433422088623	0.6493058	No
row_21	ENSG00000123815	COQ8B	null	null	21103	0.6786355376243591	0.6422658	No
row_22	ENSG00000103657	HERC1	null	null	23224	0.5016111731529236	0.60662025	No
row_23	ENSG00000198728	LDB1	null	null	23260	0.4985763430595398	0.6062507	No
row_24	ENSG00000173898	SPTBN2	null	null	24458	0.40516436100006104	0.5861789	No
row_25	ENSG00000171798	KNDC1	null	null	25241	0.34797802567481995	0.5731032	No
row_26	ENSG00000079482	OPHN1	null	null	25299	0.34295809268951416	0.5722919	No
row_27	ENSG00000135472	FAIM2	null	null	27391	0.1706601232290268	0.5369892	No
row_28	ENSG00000154764	WNT7A	null	null	33251	NaN	0.43786168	No
row_29	ENSG00000089116	LHX5	null	null	40770	NaN	0.31066447	No
row_30	ENSG00000198719	DLL1	null	null	56299	NaN	0.047941145	No
row_31	ENSG00000179915	NRXN1	null	null	58268	NaN	0.014647806	No
row_32	ENSG00000215474	SKOR2	null	null	59082	NaN	8.966248E-4	No
