## Supplementary material for "A single cysteine residue in vimentin regulates long non-coding RNA *XIST* to suppress epithelial-mesenchymal transition and stemness in breast cancer": CYTOSOLIC_TRANSPORT(GO_0016482).xls

NAME	PROBE	DESCRIPTION<br>(from dataset)	GENE SYMBOL	GENE_TITLE	RANK IN GENE LIST	RANK METRIC SCORE	RUNNING ES	CORE ENRICHMENT
row_0	ENSG00000147065	MSN	null	null	5823	15136.7099609375	0.8871889	Yes
row_1	ENSG00000146966	DENND2A	null	null	6265	37.07046890258789	0.8821277	No
row_2	ENSG00000185345	PRKN	null	null	7293	8.64670181274414	0.86528146	No
row_3	ENSG00000123570	RAB9B	null	null	7409	7.916047096252441	0.8638476	No
row_4	ENSG00000188906	LRRK2	null	null	7426	7.824527740478516	0.86408603	No
row_5	ENSG00000102805	CLN5	null	null	8088	5.433802604675293	0.8532348	No
row_6	ENSG00000147127	RAB41	null	null	8140	5.3480963706970215	0.85271865	No
row_7	ENSG00000067208	EVI5	null	null	8935	3.992293357849121	0.839519	No
row_8	ENSG00000168172	HOOK3	null	null	9332	3.5741217136383057	0.8330389	No
row_9	ENSG00000147642	SYBU	null	null	9516	3.3745312690734863	0.8301565	No
row_10	ENSG00000087053	MTMR2	null	null	9520	3.368140459060669	0.83032507	No
row_11	ENSG00000078142	PIK3C3	null	null	9875	3.0780560970306396	0.82452464	No
row_12	ENSG00000134709	HOOK1	null	null	9987	3.012810230255127	0.8228392	No
row_13	ENSG00000115020	PIKFYVE	null	null	10450	2.7112104892730713	0.8151841	No
row_14	ENSG00000070371	CLTCL1	null	null	10571	2.646411418914795	0.81332225	No
row_15	ENSG00000181404	WASHC1	null	null	10622	2.624660015106201	0.8126456	No
row_16	ENSG00000135968	GCC2	null	null	10828	2.5315113067626953	0.8093354	No
row_17	ENSG00000123106	CCDC91	null	null	11048	2.4323244094848633	0.80578136	No
row_18	ENSG00000184014	DENND5A	null	null	11224	2.3690102100372314	0.80296916	No
row_19	ENSG00000276600	RAB7B	null	null	11393	2.312607526779175	0.80027187	No
row_20	ENSG00000137710	RDX	null	null	11742	2.1805975437164307	0.7945147	No
row_21	ENSG00000141252	VPS53	null	null	11990	2.0804853439331055	0.79046315	No
row_22	ENSG00000122958	VPS26A	null	null	12164	2.02585506439209	0.78766245	No
row_23	ENSG00000069329	VPS35	null	null	12188	2.0193326473236084	0.78740406	No
row_24	ENSG00000138071	ACTR2	null	null	12327	1.9766277074813843	0.78519344	No
row_25	ENSG00000143952	VPS54	null	null	12435	1.9453314542770386	0.78350633	No
row_26	ENSG00000153071	DAB2	null	null	12594	1.897545576095581	0.78095156	No
row_27	ENSG00000129515	SNX6	null	null	12682	1.873792290687561	0.7795988	No
row_28	ENSG00000083097	DOPEY1	null	null	12799	1.8446263074874878	0.7777525	No
row_29	ENSG00000185722	ANKFY1	null	null	12912	1.806855320930481	0.77597165	No
row_30	ENSG00000205302	SNX2	null	null	13079	1.7674075365066528	0.77327275	No
row_31	ENSG00000197969	VPS13A	null	null	13144	1.7493126392364502	0.7723018	No
row_32	ENSG00000089006	SNX5	null	null	13150	1.7481721639633179	0.7723309	No
row_33	ENSG00000172661	WASHC2C	null	null	13224	1.731852650642395	0.7712062	No
row_34	ENSG00000008294	SPAG9	null	null	13524	1.6549499034881592	0.7662454	No
row_35	ENSG00000111237	VPS29	null	null	13525	1.654911994934082	0.76635325	No
row_36	ENSG00000049245	VAMP3	null	null	13713	1.6259697675704956	0.76328915	No
row_37	ENSG00000188529	SRSF10	null	null	13826	1.6047948598861694	0.7614951	No
row_38	ENSG00000120805	ARL1	null	null	13971	1.5763158798217773	0.7591567	No
row_39	ENSG00000254806	SYS1-DBNDD2	null	null	14072	1.5590696334838867	0.75756305	No
row_40	ENSG00000170310	STX8	null	null	14439	1.4889161586761475	0.7514557	No
row_41	ENSG00000102189	EEA1	null	null	14683	1.452593207359314	0.74743104	No
row_42	ENSG00000175931	UBE2O	null	null	14717	1.4438083171844482	0.7469657	No
row_43	ENSG00000082805	ERC1	null	null	15073	1.3773703575134277	0.74103755	No
row_44	ENSG00000123595	RAB9A	null	null	15124	1.3668906688690186	0.74027896	No
row_45	ENSG00000105875	WDR91	null	null	15203	1.353268027305603	0.7390449	No
row_46	ENSG00000154917	RAB6B	null	null	15360	1.326996922492981	0.73648685	No
row_47	ENSG00000085832	EPS15	null	null	15436	1.3116244077682495	0.7353009	No
row_48	ENSG00000036054	TBC1D23	null	null	15490	1.3051860332489014	0.7344875	No
row_49	ENSG00000108587	GOSR1	null	null	15601	1.2880750894546509	0.73270667	No
row_50	ENSG00000129003	VPS13C	null	null	16059	1.2247565984725952	0.7250395	No
row_51	ENSG00000099290	WASHC2A	null	null	16155	1.2093299627304077	0.7235078	No
row_52	ENSG00000138660	AP1AR	null	null	16164	1.207632303237915	0.7234509	No
row_53	ENSG00000107185	RGP1	null	null	16266	1.1911879777908325	0.72181636	No
row_54	ENSG00000177951	BET1L	null	null	16357	1.183648705482483	0.7203678	No
row_55	ENSG00000138246	DNAJC13	null	null	16466	1.1701747179031372	0.7186132	No
row_56	ENSG00000151532	VTI1A	null	null	16516	1.1643798351287842	0.71785843	No
row_57	ENSG00000100030	MAPK1	null	null	16571	1.1578949689865112	0.7170184	No
row_58	ENSG00000051009	FAM160A2	null	null	17031	1.0990597009658813	0.70930916	No
row_59	ENSG00000126581	BECN1	null	null	17082	1.0900157690048218	0.7085326	No
row_60	ENSG00000112335	SNX3	null	null	17188	1.0759419202804565	0.70682275	No
row_61	ENSG00000070423	RNF126	null	null	17190	1.0758136510849	0.70687586	No
row_62	ENSG00000107036	RIC1	null	null	17328	1.0574369430541992	0.7046223	No
row_63	ENSG00000204843	DCTN1	null	null	17439	1.0434298515319824	0.7028256	No
row_64	ENSG00000105186	ANKRD27	null	null	17576	1.026593565940857	0.70058703	No
row_65	ENSG00000117280	RAB29	null	null	17629	1.0210940837860107	0.69977206	No
row_66	ENSG00000089177	KIF16B	null	null	17800	1.0002161264419556	0.6969554	No
row_67	ENSG00000131381	RBSN	null	null	17807	0.9991984963417053	0.6969188	No
row_68	ENSG00000104886	PLEKHJ1	null	null	18026	0.9716668725013733	0.6932866	No
row_69	ENSG00000132405	TBC1D14	null	null	18468	0.9201421737670898	0.6858708	No
row_70	ENSG00000106636	YKT6	null	null	18536	0.9122937917709351	0.6847944	No
row_71	ENSG00000151502	VPS26B	null	null	18673	0.8948886394500732	0.68254733	No
row_72	ENSG00000013016	EHD3	null	null	18676	0.8942928314208984	0.68257165	No
row_73	ENSG00000100568	VTI1B	null	null	18762	0.8855317831039429	0.6811884	No
row_74	ENSG00000152291	TGOLN2	null	null	18824	0.8791609406471252	0.68021166	No
row_75	ENSG00000108433	GOSR2	null	null	19052	0.8542398810386658	0.67641926	No
row_76	ENSG00000061987	MON2	null	null	19069	0.8526235222816467	0.67620355	No
row_77	ENSG00000169221	TBC1D10B	null	null	19192	0.8408986330032349	0.6741902	No
row_78	ENSG00000175463	TBC1D10C	null	null	19646	0.8089454174041748	0.66656375	No
row_79	ENSG00000159210	SNF8	null	null	19701	0.8031196594238281	0.6657007	No
row_80	ENSG00000107862	GBF1	null	null	19817	0.791252851486206	0.66380274	No
row_81	ENSG00000176658	MYO1D	null	null	19993	0.7781716585159302	0.6608869	No
row_82	ENSG00000137642	SORL1	null	null	20346	0.7418984174728394	0.6549682	No
row_83	ENSG00000115561	CHMP3	null	null	20348	0.74180006980896	0.65499955	No
row_84	ENSG00000080371	RAB21	null	null	20357	0.7411499619483948	0.65491223	No
row_85	ENSG00000198324	FAM109A	null	null	20374	0.7399906516075134	0.6546892	No
row_86	ENSG00000167716	WDR81	null	null	20595	0.7323868274688721	0.6510075	No
row_87	ENSG00000169032	MAP2K1	null	null	20668	0.724433422088623	0.64983416	No
row_88	ENSG00000175582	RAB6A	null	null	20774	0.7124732136726379	0.6481006	No
row_89	ENSG00000104915	STX10	null	null	20977	0.6911998987197876	0.6447214	No
row_90	ENSG00000162236	STX5	null	null	21022	0.6884660124778748	0.6440204	No
row_91	ENSG00000147164	SNX12	null	null	21048	0.6850664615631104	0.6436412	No
row_92	ENSG00000028528	SNX1	null	null	21418	0.649391770362854	0.6374283	No
row_93	ENSG00000076321	KLHL20	null	null	21458	0.6446241736412048	0.6368092	No
row_94	ENSG00000262246	CORO7	null	null	21559	0.6350681185722351	0.6351554	No
row_95	ENSG00000119396	RAB14	null	null	21645	0.6276085376739502	0.6337553	No
row_96	ENSG00000103978	TMEM87A	null	null	21650	0.6271323561668396	0.6337284	No
row_97	ENSG00000164715	LMTK2	null	null	21981	0.5993123650550842	0.62817335	No
row_98	ENSG00000126934	MAP2K2	null	null	22444	0.5615317821502686	0.6203782	No
row_99	ENSG00000144566	RAB5A	null	null	22605	0.5551713705062866	0.61770207	No
row_100	ENSG00000280433	FP565260.7	null	null	22902	0.5281122326850891	0.61271876	No
row_101	ENSG00000104497	SNX16	null	null	22925	0.5258985161781311	0.6123801	No
row_102	ENSG00000197122	SRC	null	null	23479	0.48184359073638916	0.6030372	No
row_103	ENSG00000092820	EZR	null	null	23520	0.4786093831062317	0.6023903	No
row_104	ENSG00000166747	AP1G1	null	null	23549	0.4762073755264282	0.60194665	No
row_105	ENSG00000204070	SYS1	null	null	23638	0.46930184960365295	0.60048544	No
row_106	ENSG00000124222	STX16	null	null	23782	0.457358717918396	0.5980911	No
row_107	ENSG00000075785	RAB7A	null	null	23825	0.4539547860622406	0.5974087	No
row_108	ENSG00000076201	PTPN23	null	null	24138	0.42807093262672424	0.59214765	No
row_109	ENSG00000221838	AP4M1	null	null	24456	0.40521493554115295	0.58680034	No
row_110	ENSG00000141367	CLTC	null	null	24656	0.389288067817688	0.58345234	No
row_111	ENSG00000222014	RAB6C	null	null	24665	0.3882046639919281	0.583342	No
row_112	ENSG00000178950	GAK	null	null	24706	0.3856484889984131	0.58268905	No
row_113	ENSG00000134243	SORT1	null	null	24817	0.37629348039627075	0.5808489	No
row_114	ENSG00000131374	TBC1D5	null	null	24823	0.37565040588378906	0.58078855	No
row_115	ENSG00000196961	AP2A1	null	null	24869	0.3719620108604431	0.58005	No
row_116	ENSG00000185896	LAMP1	null	null	24906	0.3699249029159546	0.5794638	No
row_117	ENSG00000160218	TRAPPC10	null	null	25083	0.3590129315853119	0.5765037	No
row_118	ENSG00000102882	MAPK3	null	null	25118	0.35660016536712646	0.57595056	No
row_119	ENSG00000153214	TMEM87B	null	null	25182	0.35307303071022034	0.5749056	No
row_120	ENSG00000141258	SGSM2	null	null	25370	0.3376363515853882	0.5717576	No
row_121	ENSG00000164292	RHOBTB3	null	null	25547	0.3227972686290741	0.56879514	No
row_122	ENSG00000149823	VPS51	null	null	25886	0.29531270265579224	0.56308466	No
row_123	ENSG00000106266	SNX8	null	null	26043	0.2814178466796875	0.56045854	No
row_124	ENSG00000101246	ARFRP1	null	null	26064	0.27985092997550964	0.5601377	No
row_125	ENSG00000099992	TBC1D10A	null	null	26238	0.26838237047195435	0.55722255	No
row_126	ENSG00000135823	STX6	null	null	26297	0.2635592818260193	0.55625653	No
row_127	ENSG00000070540	WIPI1	null	null	26350	0.2591767907142639	0.5553919	No
row_128	ENSG00000104946	TBC1D17	null	null	26630	0.23541048169136047	0.5506777	No
row_129	ENSG00000166971	AKTIP	null	null	26721	0.2283303141593933	0.5491669	No
row_130	ENSG00000213853	EMP2	null	null	27502	0.16118766367435455	0.5359551	No
row_131	ENSG00000106367	AP1S1	null	null	27571	0.15659856796264648	0.5348125	No
row_132	ENSG00000100711	ZFYVE21	null	null	27755	0.1397688239812851	0.53171945	No
row_133	ENSG00000095066	HOOK2	null	null	28337	0.09094174951314926	0.52187645	No
row_134	ENSG00000102879	CORO1A	null	null	28572	0.07044924050569534	0.5179143	No
row_135	ENSG00000011347	SYT7	null	null	28825	0.0475274957716465	0.5136456	No
row_136	ENSG00000142197	DOPEY2	null	null	28964	0.036355141550302505	0.5113086	No
row_137	ENSG00000177096	FAM109B	null	null	29001	0.03409119322896004	0.5107006	No
row_138	ENSG00000160695	VPS11	null	null	35385	NaN	0.40249828	No
row_139	ENSG00000198848	CES1	null	null	37903	NaN	0.3598314	No
row_140	ENSG00000254585	MAGEL2	null	null	38829	NaN	0.34415168	No
row_141	ENSG00000223501	VPS52	null	null	49118	NaN	0.16975284	No
row_142	ENSG00000204713	TRIM27	null	null	49859	NaN	0.1572092	No
row_143	ENSG00000167705	RILP	null	null	52245	NaN	0.11677996	No
row_144	ENSG00000262633	AC005670.2	null	null	53818	NaN	0.09013248	No
