## Supplementary material for "A single cysteine residue in vimentin regulates long non-coding RNA *XIST* to suppress epithelial-mesenchymal transition and stemness in breast cancer": EARLY_ENDOSOME_TO_LATE_ENDOSOME_TRANSPORT(GO_0045022).xls

NAME	PROBE	DESCRIPTION<br>(from dataset)	GENE SYMBOL	GENE_TITLE	RANK IN GENE LIST	RANK METRIC SCORE	RUNNING ES	CORE ENRICHMENT
row_0	ENSG00000147065	MSN	null	null	5823	15136.7099609375	0.89894027	Yes
row_1	ENSG00000168172	HOOK3	null	null	9332	3.5741217136383057	0.83981776	No
row_2	ENSG00000087053	MTMR2	null	null	9520	3.368140459060669	0.83687556	No
row_3	ENSG00000078142	PIK3C3	null	null	9875	3.0780560970306396	0.8310884	No
row_4	ENSG00000134709	HOOK1	null	null	9987	3.012810230255127	0.82940876	No
row_5	ENSG00000137710	RDX	null	null	11742	2.1805975437164307	0.7998734	No
row_6	ENSG00000153071	DAB2	null	null	12594	1.897545576095581	0.78559893	No
row_7	ENSG00000170310	STX8	null	null	14439	1.4889161586761475	0.75449514	No
row_8	ENSG00000102189	EEA1	null	null	14683	1.452593207359314	0.7504791	No
row_9	ENSG00000105875	WDR91	null	null	15203	1.353268027305603	0.7417864	No
row_10	ENSG00000138246	DNAJC13	null	null	16466	1.1701747179031372	0.7205095	No
row_11	ENSG00000100030	MAPK1	null	null	16571	1.1578949689865112	0.71882606	No
row_12	ENSG00000051009	FAM160A2	null	null	17031	1.0990597009658813	0.7111319	No
row_13	ENSG00000126581	BECN1	null	null	17082	1.0900157690048218	0.71035767	No
row_14	ENSG00000112335	SNX3	null	null	17188	1.0759419202804565	0.7086519	No
row_15	ENSG00000105186	ANKRD27	null	null	17576	1.026593565940857	0.7021712	No
row_16	ENSG00000089177	KIF16B	null	null	17800	1.0002161264419556	0.6984638	No
row_17	ENSG00000159210	SNF8	null	null	19701	0.8031196594238281	0.6663673	No
row_18	ENSG00000115561	CHMP3	null	null	20348	0.74180006980896	0.65548533	No
row_19	ENSG00000080371	RAB21	null	null	20357	0.7411499619483948	0.6553988	No
row_20	ENSG00000167716	WDR81	null	null	20595	0.7323868274688721	0.65143687	No
row_21	ENSG00000169032	MAP2K1	null	null	20668	0.724433422088623	0.6502663	No
row_22	ENSG00000147164	SNX12	null	null	21048	0.6850664615631104	0.6438985	No
row_23	ENSG00000164715	LMTK2	null	null	21981	0.5993123650550842	0.6281678	No
row_24	ENSG00000126934	MAP2K2	null	null	22444	0.5615317821502686	0.62038743	No
row_25	ENSG00000144566	RAB5A	null	null	22605	0.5551713705062866	0.61771667	No
row_26	ENSG00000104497	SNX16	null	null	22925	0.5258985161781311	0.6123536	No
row_27	ENSG00000197122	SRC	null	null	23479	0.48184359073638916	0.6030282	No
row_28	ENSG00000092820	EZR	null	null	23520	0.4786093831062317	0.6023829	No
row_29	ENSG00000075785	RAB7A	null	null	23825	0.4539547860622406	0.59726894	No
row_30	ENSG00000076201	PTPN23	null	null	24138	0.42807093262672424	0.5920178	No
row_31	ENSG00000102882	MAPK3	null	null	25118	0.35660016536712646	0.57547593	No
row_32	ENSG00000166971	AKTIP	null	null	26721	0.2283303141593933	0.5483839	No
row_33	ENSG00000213853	EMP2	null	null	27502	0.16118766367435455	0.53519636	No
row_34	ENSG00000095066	HOOK2	null	null	28337	0.09094174951314926	0.5210904	No
row_35	ENSG00000160695	VPS11	null	null	35385	NaN	0.4018505	No
row_36	ENSG00000167705	RILP	null	null	52245	NaN	0.116584055	No
