## Supplementary material for "A single cysteine residue in vimentin regulates long non-coding RNA *XIST* to suppress epithelial-mesenchymal transition and stemness in breast cancer": ESTABLISHMENT_OR_MAINTENANCE_OF_EPITHELIAL_CELL_APICAL_BASAL_POLARITY(GO_0045197).xls

NAME	PROBE	DESCRIPTION<br>(from dataset)	GENE SYMBOL	GENE_TITLE	RANK IN GENE LIST	RANK METRIC SCORE	RUNNING ES	CORE ENRICHMENT
row_0	ENSG00000165556	CDX2	null	null	725	Infinity	-0.012267109	Yes
row_1	ENSG00000240720	LRRD1	null	null	4671	Infinity	-0.07901999	Yes
row_2	ENSG00000147065	MSN	null	null	5823	15136.7099609375	0.8852815	Yes
row_3	ENSG00000103241	FOXF1	null	null	5986	137.63645935058594	0.8914857	Yes
row_4	ENSG00000162738	VANGL2	null	null	6121	63.247711181640625	0.8933289	Yes
row_5	ENSG00000114251	WNT5A	null	null	6473	22.24988555908203	0.8888357	No
row_6	ENSG00000132535	DLG4	null	null	12455	1.9343785047531128	0.7877567	No
row_7	ENSG00000148943	LIN7C	null	null	12611	1.8928996324539185	0.7852569	No
row_8	ENSG00000067560	RHOA	null	null	14175	1.5513694286346436	0.7589102	No
row_9	ENSG00000112851	ERBIN	null	null	14275	1.5260467529296875	0.7573342	No
row_10	ENSG00000066933	MYO9A	null	null	14303	1.5177264213562012	0.75697595	No
row_11	ENSG00000163558	PRKCI	null	null	14571	1.4748085737228394	0.7525539	No
row_12	ENSG00000070831	CDC42	null	null	14664	1.4568159580230713	0.7510918	No
row_13	ENSG00000112655	PTK7	null	null	14827	1.4227404594421387	0.74844307	No
row_14	ENSG00000166333	ILK	null	null	15300	1.3376013040542603	0.74054325	No
row_15	ENSG00000170248	PDCD6IP	null	null	15718	1.2725828886032104	0.7335699	No
row_16	ENSG00000111052	LIN7A	null	null	16097	1.2175933122634888	0.7272529	No
row_17	ENSG00000168374	ARF4	null	null	17095	1.0871961116790771	0.7104533	No
row_18	ENSG00000148204	CRB2	null	null	17622	1.0231980085372925	0.70161927	No
row_19	ENSG00000085741	WNT11	null	null	17680	1.0146108865737915	0.7007207	No
row_20	ENSG00000106689	LHX2	null	null	18719	0.8902878761291504	0.68321455	No
row_21	ENSG00000075711	DLG1	null	null	19219	0.8386229276657104	0.67482543	No
row_22	ENSG00000120509	PDZD11	null	null	19638	0.8093662261962891	0.6678051	No
row_23	ENSG00000168502	MTCL1	null	null	21930	0.6044526696205139	0.6290782	No
row_24	ENSG00000100092	SH3BP1	null	null	22895	0.5286834239959717	0.61280066	No
row_25	ENSG00000082458	DLG3	null	null	22924	0.5259470343589783	0.6123611	No
row_26	ENSG00000029534	ANK1	null	null	23530	0.478048175573349	0.6021549	No
row_27	ENSG00000180900	SCRIB	null	null	24481	0.404287189245224	0.5861062	No
row_28	ENSG00000072518	MARK2	null	null	25000	0.3666699230670929	0.5773649	No
row_29	ENSG00000079482	OPHN1	null	null	25299	0.34295809268951416	0.5723447	No
row_30	ENSG00000076826	CAMSAP3	null	null	26407	0.2532465159893036	0.5536296	No
row_31	ENSG00000104863	LIN7B	null	null	27065	0.19907353818416595	0.5425254	No
row_32	ENSG00000071127	WDR1	null	null	27073	0.19851058721542358	0.54241985	No
row_33	ENSG00000077454	LRCH4	null	null	27150	0.1903570145368576	0.5411462	No
row_34	ENSG00000109062	SLC9A3R1	null	null	28790	0.05071632191538811	0.51341593	No
row_35	ENSG00000181392	SYNE4	null	null	29098	0.028014976531267166	0.508223	No
row_36	ENSG00000151208	DLG5	null	null	30039	0.0	0.4923172	No
row_37	ENSG00000125878	TCF15	null	null	58275	NaN	0.014552101	No
