## Supplementary material for "A single cysteine residue in vimentin regulates long non-coding RNA *XIST* to suppress epithelial-mesenchymal transition and stemness in breast cancer": INSULIN_RECEPTOR_BINDING(GO_0005158).xls

NAME	PROBE	DESCRIPTION<br>(from dataset)	GENE SYMBOL	GENE_TITLE	RANK IN GENE LIST	RANK METRIC SCORE	RUNNING ES	CORE ENRICHMENT
row_0	ENSG00000133124	IRS4	null	null	5824	14620.068359375	0.89978206	Yes
row_1	ENSG00000095637	SORBS1	null	null	8594	4.5043768882751465	0.85324794	No
row_2	ENSG00000106070	GRB10	null	null	8801	4.16444730758667	0.8500475	No
row_3	ENSG00000146247	PHIP	null	null	11013	2.4514355659484863	0.8128126	No
row_4	ENSG00000197594	ENPP1	null	null	11589	2.241237163543701	0.8032387	No
row_5	ENSG00000205302	SNX2	null	null	13079	1.7674075365066528	0.77817076	No
row_6	ENSG00000168216	LMBRD1	null	null	15338	1.3321046829223633	0.7400643	No
row_7	ENSG00000179295	PTPN11	null	null	15435	1.3117066621780396	0.7385299	No
row_8	ENSG00000017427	IGF1	null	null	15922	1.2405060529708862	0.73039323	No
row_9	ENSG00000167244	IGF2	null	null	16399	1.1776347160339355	0.7224214	No
row_10	ENSG00000114520	SNX4	null	null	16632	1.1503629684448242	0.7185753	No
row_11	ENSG00000028528	SNX1	null	null	21418	0.649391770362854	0.6376744	No
row_12	ENSG00000185950	IRS2	null	null	22463	0.5599600076675415	0.6200518	No
row_13	ENSG00000140992	PDPK1	null	null	23076	0.5136504769325256	0.609734	No
row_14	ENSG00000197122	SRC	null	null	23479	0.48184359073638916	0.6029665	No
row_15	ENSG00000196396	PTPN1	null	null	24541	0.3984227776527405	0.58504534	No
row_16	ENSG00000160691	SHC1	null	null	25353	0.3389175534248352	0.5713492	No
row_17	ENSG00000140443	IGF1R	null	null	26394	0.25513580441474915	0.5537735	No
row_18	ENSG00000145675	PIK3R1	null	null	27813	0.13590547442436218	0.5297952	No
row_19	ENSG00000248099	INSL3	null	null	28031	0.11741551011800766	0.5261324	No
row_20	ENSG00000169047	IRS1	null	null	28746	0.054070644080638885	0.5140577	No
row_21	ENSG00000254647	INS	null	null	32571	0.0	0.44936916	No
