## Supplementary material for "A single cysteine residue in vimentin regulates long non-coding RNA *XIST* to suppress epithelial-mesenchymal transition and stemness in breast cancer": MYELIN_SHEATH(GO_0043209).xls

NAME	PROBE	DESCRIPTION<br>(from dataset)	GENE SYMBOL	GENE_TITLE	RANK IN GENE LIST	RANK METRIC SCORE	RUNNING ES	CORE ENRICHMENT
row_0	ENSG00000168314	MOBP	null	null	160	Infinity	-0.002712567	Yes
row_1	ENSG00000148798	INA	null	null	1410	Infinity	-0.023891523	Yes
row_2	ENSG00000213619	NDUFS3	null	null	2068	Infinity	-0.035031818	Yes
row_3	ENSG00000018236	CNTN1	null	null	2188	Infinity	-0.03704914	Yes
row_4	ENSG00000154096	THY1	null	null	3788	Infinity	-0.06416312	Yes
row_5	ENSG00000119865	CNRIP1	null	null	4194	Infinity	-0.0710302	Yes
row_6	ENSG00000147588	PMP2	null	null	4667	Infinity	-0.07903341	Yes
row_7	ENSG00000277586	NEFL	null	null	5211	Infinity	-0.088240586	Yes
row_8	ENSG00000136541	ERMN	null	null	5581	Infinity	-0.09449721	Yes
row_9	ENSG00000163631	ALB	null	null	5747	Infinity	-0.09729456	Yes
row_10	ENSG00000144834	TAGLN3	null	null	5804	Infinity	-0.09824358	Yes
row_11	ENSG00000147065	MSN	null	null	5823	15136.7099609375	0.78674686	Yes
row_12	ENSG00000085662	AKR1B1	null	null	5839	1419.5286865234375	0.869516	Yes
row_13	ENSG00000166086	JAM3	null	null	6011	112.2341079711914	0.87318057	Yes
row_14	ENSG00000154277	UCHL1	null	null	6047	89.81031036376953	0.87783974	Yes
row_15	ENSG00000111716	LDHB	null	null	6164	51.62957763671875	0.87889236	Yes
row_16	ENSG00000114450	GNB4	null	null	6245	39.86030578613281	0.8798671	Yes
row_17	ENSG00000134198	TSPAN2	null	null	6303	33.029991149902344	0.8808323	Yes
row_18	ENSG00000087258	GNAO1	null	null	6471	22.358572006225586	0.87930816	No
row_19	ENSG00000185015	CA13	null	null	6660	16.073389053344727	0.8770603	No
row_20	ENSG00000166165	CKB	null	null	6841	13.139516830444336	0.8747765	No
row_21	ENSG00000158887	MPZ	null	null	7168	9.73120403289795	0.86981755	No
row_22	ENSG00000123560	PLP1	null	null	7818	6.236278057098389	0.8591771	No
row_23	ENSG00000104833	TUBB4A	null	null	7859	6.098392009735107	0.8588555	No
row_24	ENSG00000163531	NFASC	null	null	7932	5.834292888641357	0.8579758	No
row_25	ENSG00000104267	CA2	null	null	8241	5.1335577964782715	0.8530532	No
row_26	ENSG00000131095	GFAP	null	null	8554	4.5774383544921875	0.84803027	No
row_27	ENSG00000106976	DNM1	null	null	8763	4.227181434631348	0.8447504	No
row_28	ENSG00000120438	TCP1	null	null	10138	2.9137327671051025	0.82162166	No
row_29	ENSG00000108797	CNTNAP1	null	null	10339	2.782189130783081	0.81839293	No
row_30	ENSG00000073969	NSF	null	null	10559	2.655245542526245	0.8148346	No
row_31	ENSG00000115840	SLC25A12	null	null	11310	2.339996099472046	0.80225354	No
row_32	ENSG00000137710	RDX	null	null	11742	2.1805975437164307	0.79507256	No
row_33	ENSG00000080824	HSP90AA1	null	null	11758	2.1709372997283936	0.7949451	No
row_34	ENSG00000173786	CNP	null	null	11879	2.1235861778259277	0.7930345	No
row_35	ENSG00000125814	NAPB	null	null	11885	2.1221935749053955	0.79307383	No
row_36	ENSG00000150768	DLAT	null	null	12039	2.064154863357544	0.7906001	No
row_37	ENSG00000136143	SUCLA2	null	null	12438	1.944411039352417	0.7839649	No
row_38	ENSG00000075618	FSCN1	null	null	12447	1.937735676765442	0.7839425	No
row_39	ENSG00000092964	DPYSL2	null	null	12828	1.8319324254989624	0.77760595	No
row_40	ENSG00000108387	SEPT4	null	null	12938	1.79898202419281	0.7758628	No
row_41	ENSG00000184144	CNTN2	null	null	13179	1.7414270639419556	0.77189493	No
row_42	ENSG00000171368	TPPP	null	null	13336	1.7008247375488281	0.7693491	No
row_43	ENSG00000014641	MDH1	null	null	13640	1.640114188194275	0.76430696	No
row_44	ENSG00000165672	PRDX3	null	null	13697	1.6281850337982178	0.7634526	No
row_45	ENSG00000116473	RAP1A	null	null	14142	1.5556812286376953	0.7560146	No
row_46	ENSG00000116459	ATP5PB	null	null	14263	1.5291929244995117	0.75406915	No
row_47	ENSG00000125166	GOT2	null	null	14398	1.4983923435211182	0.7518845	No
row_48	ENSG00000163558	PRKCI	null	null	14571	1.4748085737228394	0.74905413	No
row_49	ENSG00000127022	CANX	null	null	14580	1.4732731580734253	0.74900466	No
row_50	ENSG00000072415	MPP5	null	null	14654	1.458174705505371	0.7478521	No
row_51	ENSG00000114573	ATP6V1A	null	null	14815	1.4242359399795532	0.7452222	No
row_52	ENSG00000176402	GJC3	null	null	14885	1.4120948314666748	0.7441348	No
row_53	ENSG00000142168	SOD1	null	null	14948	1.4001823663711548	0.7431653	No
row_54	ENSG00000165637	VDAC2	null	null	15063	1.377916932106018	0.7413128	No
row_55	ENSG00000147416	ATP6V1B2	null	null	15196	1.3539667129516602	0.7391536	No
row_56	ENSG00000006451	RALA	null	null	15266	1.3419256210327148	0.7380621	No
row_57	ENSG00000198835	GJC2	null	null	15500	1.303725004196167	0.7341873	No
row_58	ENSG00000157870	FAM213B	null	null	15577	1.2920845746994019	0.7329741	No
row_59	ENSG00000132305	IMMT	null	null	15636	1.284787654876709	0.73206574	No
row_60	ENSG00000167004	PDIA3	null	null	15681	1.2780301570892334	0.73139435	No
row_61	ENSG00000107186	MPDZ	null	null	15696	1.2751810550689697	0.7312315	No
row_62	ENSG00000117450	PRDX1	null	null	15716	1.2728071212768555	0.7309838	No
row_63	ENSG00000170248	PDCD6IP	null	null	15718	1.2725828886032104	0.73104125	No
row_64	ENSG00000100285	NEFH	null	null	15770	1.2636663913726807	0.73025036	No
row_65	ENSG00000163468	CCT3	null	null	15907	1.2410142421722412	0.72801673	No
row_66	ENSG00000126803	HSPA2	null	null	16070	1.222756266593933	0.7253412	No
row_67	ENSG00000092621	PHGDH	null	null	16110	1.2153449058532715	0.72475094	No
row_68	ENSG00000135821	GLUL	null	null	16130	1.2125381231307983	0.7244997	No
row_69	ENSG00000143947	RPS27A	null	null	16724	1.1370404958724976	0.71451056	No
row_70	ENSG00000174238	PITPNA	null	null	16755	1.1322722434997559	0.71406806	No
row_71	ENSG00000166226	CCT2	null	null	16850	1.1207537651062012	0.7125397	No
row_72	ENSG00000091140	DLD	null	null	16859	1.1189725399017334	0.71246946	No
row_73	ENSG00000165629	ATP5F1C	null	null	17038	1.0983325242996216	0.7095153	No
row_74	ENSG00000138107	ACTR1A	null	null	17072	1.092593789100647	0.7090196	No
row_75	ENSG00000168439	STIP1	null	null	17116	1.0835497379302979	0.7083538	No
row_76	ENSG00000171314	PGAM1	null	null	17361	1.0536777973175049	0.7042779	No
row_77	ENSG00000171791	BCL2	null	null	17501	1.0368448495864868	0.7019815	No
row_78	ENSG00000136854	STXBP1	null	null	17522	1.0345327854156494	0.70170283	No
row_79	ENSG00000105220	GPI	null	null	17565	1.0290391445159912	0.7010508	No
row_80	ENSG00000131828	PDHA1	null	null	17637	1.0200976133346558	0.6999065	No
row_81	ENSG00000167863	ATP5PD	null	null	17644	1.0197200775146484	0.69986445	No
row_82	ENSG00000109971	HSPA8	null	null	17646	1.01948881149292	0.6999071	No
row_83	ENSG00000182621	PLCB1	null	null	18178	0.9522001147270203	0.6909585	No
row_84	ENSG00000167552	TUBA1A	null	null	18238	0.9459661841392517	0.69001335	No
row_85	ENSG00000057608	GDI2	null	null	18466	0.9202879071235657	0.6862179	No
row_86	ENSG00000044574	HSPA5	null	null	18513	0.9152630567550659	0.6854914	No
row_87	ENSG00000113013	HSPA9	null	null	18525	0.914196789264679	0.68535835	No
row_88	ENSG00000013016	EHD3	null	null	18676	0.8942928314208984	0.68286705	No
row_89	ENSG00000152234	ATP5F1A	null	null	18951	0.8665122389793396	0.6782715	No
row_90	ENSG00000184113	CLDN5	null	null	19080	0.8513308763504028	0.67615074	No
row_91	ENSG00000075711	DLG1	null	null	19219	0.8386229276657104	0.6738597	No
row_92	ENSG00000140740	UQCRC2	null	null	19223	0.8381921052932739	0.67385787	No
row_93	ENSG00000005022	SLC25A5	null	null	19367	0.823421835899353	0.67148113	No
row_94	ENSG00000171862	PTEN	null	null	19603	0.8128869533538818	0.6675437	No
row_95	ENSG00000150753	CCT5	null	null	19773	0.7955341339111328	0.66472447	No
row_96	ENSG00000166411	IDH3A	null	null	19992	0.7782394886016846	0.6610733	No
row_97	ENSG00000176658	MYO1D	null	null	19993	0.7781716585159302	0.66111887	No
row_98	ENSG00000178741	COX5A	null	null	20004	0.7769818305969238	0.6609947	No
row_99	ENSG00000119689	DLST	null	null	20058	0.7713574767112732	0.6601411	No
row_100	ENSG00000075415	SLC25A3	null	null	20216	0.7528776526451111	0.65752286	No
row_101	ENSG00000023228	NDUFS1	null	null	20686	0.7226285934448242	0.6496122	No
row_102	ENSG00000100412	ACO2	null	null	20703	0.7214618921279907	0.64938307	No
row_103	ENSG00000239672	NME1	null	null	20715	0.7191609144210815	0.6492386	No
row_104	ENSG00000134265	NAPG	null	null	20951	0.6932594776153564	0.6452942	No
row_105	ENSG00000110955	ATP5F1B	null	null	20952	0.6930738687515259	0.6453347	No
row_106	ENSG00000151729	SLC25A4	null	null	21199	0.6702480912208557	0.64120245	No
row_107	ENSG00000156508	EEF1A1	null	null	21336	0.6578583717346191	0.6389348	No
row_108	ENSG00000165527	ARF6	null	null	21611	0.6306355595588684	0.6343254	No
row_109	ENSG00000170027	YWHAG	null	null	21682	0.6237883567810059	0.63317484	No
row_110	ENSG00000167085	PHB	null	null	21992	0.5986636877059937	0.6279701	No
row_111	ENSG00000104419	NDRG1	null	null	22035	0.5949908494949341	0.6272927	No
row_112	ENSG00000010256	UQCRC1	null	null	22092	0.5902402400970459	0.62637764	No
row_113	ENSG00000130414	NDUFA10	null	null	22462	0.5599752068519592	0.6201532	No
row_114	ENSG00000203879	GDI1	null	null	22812	0.536247730255127	0.61426646	No
row_115	ENSG00000008056	SYN1	null	null	22865	0.531501829624176	0.6134158	No
row_116	ENSG00000163399	ATP1A1	null	null	22943	0.5241066813468933	0.6121407	No
row_117	ENSG00000184009	ACTG1	null	null	23116	0.5107669234275818	0.60925394	No
row_118	ENSG00000123416	TUBA1B	null	null	23130	0.5092843174934387	0.6090633	No
row_119	ENSG00000178952	TUFM	null	null	23469	0.4825350344181061	0.60336	No
row_120	ENSG00000092820	EZR	null	null	23520	0.4786093831062317	0.60254014	No
row_121	ENSG00000067606	PRKCZ	null	null	23540	0.4772222340106964	0.60224587	No
row_122	ENSG00000078369	GNB1	null	null	23704	0.4641065299510956	0.59950894	No
row_123	ENSG00000146701	MDH2	null	null	23751	0.46005457639694214	0.59875584	No
row_124	ENSG00000102934	PLLP	null	null	23766	0.45902153849601746	0.5985453	No
row_125	ENSG00000145545	SRD5A1	null	null	23890	0.4488830268383026	0.5964858	No
row_126	ENSG00000165280	VCP	null	null	23913	0.4471361041069031	0.5961389	No
row_127	ENSG00000103496	STX4	null	null	24007	0.43938177824020386	0.59458756	No
row_128	ENSG00000150093	ITGB1	null	null	24090	0.43265122175216675	0.5932224	No
row_129	ENSG00000018625	ATP1A2	null	null	24101	0.43144819140434265	0.5930781	No
row_130	ENSG00000105402	NAPA	null	null	24163	0.42635855078697205	0.5920686	No
row_131	ENSG00000178127	NDUFV2	null	null	24244	0.41991955041885376	0.59073657	No
row_132	ENSG00000111674	ENO2	null	null	24342	0.4111131429672241	0.5891158	No
row_133	ENSG00000073578	SDHA	null	null	24405	0.4096246361732483	0.5880884	No
row_134	ENSG00000180900	SCRIB	null	null	24481	0.404287189245224	0.5868403	No
row_135	ENSG00000163931	TKT	null	null	24652	0.389499306678772	0.5839803	No
row_136	ENSG00000131558	EXOC4	null	null	24688	0.3864552974700928	0.5834094	No
row_137	ENSG00000141736	ERBB2	null	null	24834	0.3752725124359131	0.58097255	No
row_138	ENSG00000067225	PKM	null	null	24975	0.36875176429748535	0.57862014	No
row_139	ENSG00000188229	TUBB4B	null	null	25406	0.3344695270061493	0.5713481	No
row_140	ENSG00000164300	SERINC5	null	null	25454	0.33087030053138733	0.57057047	No
row_141	ENSG00000187486	KCNJ11	null	null	25913	0.29216182231903076	0.56282115	No
row_142	ENSG00000150991	UBC	null	null	26040	0.2814544439315796	0.560701	No
row_143	ENSG00000109846	CRYAB	null	null	26321	0.26131144165992737	0.5559683	No
row_144	ENSG00000110047	EHD1	null	null	26447	0.24772290885448456	0.5538631	No
row_145	ENSG00000109099	PMP22	null	null	26542	0.24309992790222168	0.55228335	No
row_146	ENSG00000130707	ASS1	null	null	26919	0.21004422008991241	0.5459197	No
row_147	ENSG00000071127	WDR1	null	null	27073	0.19851058721542358	0.54333687	No
row_148	ENSG00000105357	MYH14	null	null	27263	0.18293879926204681	0.54014266	No
row_149	ENSG00000172354	GNB2	null	null	27293	0.18082553148269653	0.53966147	No
row_150	ENSG00000069966	GNB5	null	null	27311	0.17886430025100708	0.53938365	No
row_151	ENSG00000143153	ATP1B1	null	null	27478	0.16299936175346375	0.5365783	No
row_152	ENSG00000182718	ANXA2	null	null	27588	0.15586411952972412	0.5347391	No
row_153	ENSG00000096433	ITPR3	null	null	27876	0.13014031946659088	0.52988	No
row_154	ENSG00000148180	GSN	null	null	28203	0.10176347196102142	0.5243579	No
row_155	ENSG00000132639	SNAP25	null	null	28932	0.03862359747290611	0.5120153	No
row_156	ENSG00000197971	MBP	null	null	28944	0.03781594708561897	0.511831	No
row_157	ENSG00000152939	MARVELD2	null	null	28973	0.03571931645274162	0.51135826	No
row_158	ENSG00000124507	PACSIN1	null	null	29172	0.02282377891242504	0.5080021	No
row_159	ENSG00000101210	EEF1A2	null	null	29343	0.01207451056689024	0.5051201	No
row_160	ENSG00000105695	MAG	null	null	31301	0.0	0.47193483	No
row_161	ENSG00000184454	NCMAP	null	null	32589	0.0	0.4501109	No
row_162	ENSG00000240972	MIF	null	null	39917	NaN	0.3258661	No
row_163	ENSG00000068903	SIRT2	null	null	53252	NaN	0.099759385	No
