## Supplementary material for "A single cysteine residue in vimentin regulates long non-coding RNA *XIST* to suppress epithelial-mesenchymal transition and stemness in breast cancer": NEGATIVE_REGULATION_OF_INTERLEUKIN_1_PRODUCTION(GO_0032692).xls

NAME	PROBE	DESCRIPTION<br>(from dataset)	GENE SYMBOL	GENE_TITLE	RANK IN GENE LIST	RANK METRIC SCORE	RUNNING ES	CORE ENRICHMENT
row_0	ENSG00000175344	CHRNA7	null	null	1612	Infinity	-0.02727042	Yes
row_1	ENSG00000084207	GSTP1	null	null	5825	8120.7578125	0.89952904	Yes
row_2	ENSG00000105483	CARD8	null	null	9648	3.2409775257110596	0.8352672	No
row_3	ENSG00000118137	APOA1	null	null	10458	2.7075629234313965	0.82191336	No
row_4	ENSG00000141480	ARRB2	null	null	12549	1.9088507890701294	0.7867896	No
row_5	ENSG00000103313	MEFV	null	null	13873	1.595903754234314	0.7646033	No
row_6	ENSG00000183087	GAS6	null	null	16662	1.1478354930877686	0.7175773	No
row_7	ENSG00000115590	IL1R2	null	null	17771	1.0031760931015015	0.6989556	No
row_8	ENSG00000157017	GHRL	null	null	18462	0.9210107922554016	0.6873954	No
row_9	ENSG00000140464	PML	null	null	20085	0.767135500907898	0.66004884	No
row_10	ENSG00000116285	ERRFI1	null	null	21719	0.6207966208457947	0.63249826	No
row_11	ENSG00000102575	ACP5	null	null	22934	0.5248104333877563	0.6120244	No
row_12	ENSG00000118503	TNFAIP3	null	null	24022	0.43767619132995605	0.5936884	No
row_13	ENSG00000079385	CEACAM1	null	null	24797	0.3779842257499695	0.58064044	No
row_14	ENSG00000224051	CPTP	null	null	25094	0.3580963909626007	0.5756768	No
row_15	ENSG00000163874	ZC3H12A	null	null	28166	0.10429132729768753	0.52373475	No
row_16	ENSG00000142405	NLRP12	null	null	30990	0.0	0.4759755	No
row_17	ENSG00000162711	NLRP3	null	null	31381	0.0	0.46937752	No
row_18	ENSG00000012504	NR1H4	null	null	32894	0.0	0.44379768	No
row_19	ENSG00000255221	CARD17	null	null	36092	NaN	0.3897124	No
row_20	ENSG00000253548	PYDC2	null	null	36411	NaN	0.38433373	No
row_21	ENSG00000167634	NLRP7	null	null	47307	NaN	0.20001446	No
row_22	ENSG00000136634	IL10	null	null	48582	NaN	0.1784623	No
row_23	ENSG00000121853	GHSR	null	null	49655	NaN	0.16032754	No
row_24	ENSG00000204397	CARD16	null	null	51193	NaN	0.13432595	No
row_25	ENSG00000283904	MIR155	null	null	56972	NaN	0.036575582	No
row_26	ENSG00000255501	CARD18	null	null	58939	NaN	0.0033162255	No
