## Supplementary material for "A single cysteine residue in vimentin regulates long non-coding RNA *XIST* to suppress epithelial-mesenchymal transition and stemness in breast cancer": PROTEIN_LOCALIZATION_TO_ENDOSOME(GO_0036010).xls

NAME	PROBE	DESCRIPTION<br>(from dataset)	GENE SYMBOL	GENE_TITLE	RANK IN GENE LIST	RANK METRIC SCORE	RUNNING ES	CORE ENRICHMENT
row_0	ENSG00000147065	MSN	null	null	5823	15136.7099609375	0.9005573	Yes
row_1	ENSG00000137710	RDX	null	null	11742	2.1805975437164307	0.80059636	No
row_2	ENSG00000114331	ACAP2	null	null	13307	1.7083046436309814	0.7742535	No
row_3	ENSG00000134318	ROCK2	null	null	13969	1.5769951343536377	0.76317656	No
row_4	ENSG00000107362	ABHD17B	null	null	14619	1.4666944742202759	0.7522953	No
row_5	ENSG00000100139	MICALL1	null	null	15685	1.2775166034698486	0.7343648	No
row_6	ENSG00000112697	TMEM30A	null	null	18611	0.9022324085235596	0.6849471	No
row_7	ENSG00000129968	ABHD17A	null	null	20065	0.7701516151428223	0.66041994	No
row_8	ENSG00000137642	SORL1	null	null	20346	0.7418984174728394	0.65573263	No
row_9	ENSG00000100266	PACSIN2	null	null	21445	0.6457821130752563	0.6372022	No
row_10	ENSG00000165527	ARF6	null	null	21611	0.6306355595588684	0.6344528	No
row_11	ENSG00000111737	RAB35	null	null	21807	0.618186354637146	0.6311951	No
row_12	ENSG00000078902	TOLLIP	null	null	23136	0.5090327262878418	0.6087652	No
row_13	ENSG00000092820	EZR	null	null	23520	0.4786093831062317	0.60231817	No
row_14	ENSG00000180900	SCRIB	null	null	24481	0.404287189245224	0.5861062	No
row_15	ENSG00000136379	ABHD17C	null	null	26196	0.2736949920654297	0.55713135	No
row_16	ENSG00000099250	NRP1	null	null	28347	0.08934581279754639	0.5207693	No
row_17	ENSG00000163840	DTX3L	null	null	28908	0.04013734310865402	0.5112994	No
