## Supplementary material for "A single cysteine residue in vimentin regulates long non-coding RNA *XIST* to suppress epithelial-mesenchymal transition and stemness in breast cancer": REGULATION_OF_CELLULAR_PROTEIN_CATABOLIC_PROCESS(GO_1903362).xls

NAME	PROBE	DESCRIPTION<br>(from dataset)	GENE SYMBOL	GENE_TITLE	RANK IN GENE LIST	RANK METRIC SCORE	RUNNING ES	CORE ENRICHMENT
row_0	ENSG00000169174	PCSK9	null	null	439	Infinity	-0.007451989	Yes
row_1	ENSG00000204463	BAG6	null	null	572	Infinity	-0.009692285	Yes
row_2	ENSG00000137033	IL33	null	null	705	Infinity	-0.011932581	Yes
row_3	ENSG00000182533	CAV3	null	null	769	Infinity	-0.013001519	Yes
row_4	ENSG00000157119	KLHL40	null	null	1829	Infinity	-0.030978752	Yes
row_5	ENSG00000165973	NELL1	null	null	4570	Infinity	-0.077492975	Yes
row_6	ENSG00000165617	DACT1	null	null	5294	Infinity	-0.089766204	Yes
row_7	ENSG00000147065	MSN	null	null	5823	15136.7099609375	0.7522792	Yes
row_8	ENSG00000233276	GPX1	null	null	5834	1919.4227294921875	0.8600223	Yes
row_9	ENSG00000146373	RNF217	null	null	5937	212.66436767578125	0.87024707	Yes
row_10	ENSG00000180667	YOD1	null	null	5999	120.20154571533203	0.8759694	Yes
row_11	ENSG00000175556	LONRF3	null	null	6133	59.8446044921875	0.87707615	Yes
row_12	ENSG00000147889	CDKN2A	null	null	6154	54.37788391113281	0.8797938	Yes
row_13	ENSG00000133135	RNF128	null	null	6586	18.1276798248291	0.87349623	No
row_14	ENSG00000185345	PRKN	null	null	7293	8.64670181274414	0.8619972	No
row_15	ENSG00000174842	GLMN	null	null	7355	8.257719993591309	0.8614259	No
row_16	ENSG00000188906	LRRK2	null	null	7426	7.824527740478516	0.8606775	No
row_17	ENSG00000134758	RNF138	null	null	7630	6.848880290985107	0.85761636	No
row_18	ENSG00000101695	RNF125	null	null	7663	6.747279644012451	0.85745245	No
row_19	ENSG00000159197	KCNE2	null	null	7697	6.622425079345703	0.8572646	No
row_20	ENSG00000138686	BBS7	null	null	7751	6.428123950958252	0.8567262	No
row_21	ENSG00000151692	RNF144A	null	null	7795	6.3086042404174805	0.8563509	No
row_22	ENSG00000189283	FHIT	null	null	8483	4.6789374351501465	0.84495133	No
row_23	ENSG00000174672	BRSK2	null	null	8849	4.102321624755859	0.8389857	No
row_24	ENSG00000102081	FMR1	null	null	9105	3.8180415630340576	0.83487135	No
row_25	ENSG00000071575	TRIB2	null	null	9295	3.6145143508911133	0.8318661	No
row_26	ENSG00000169884	WNT10B	null	null	9633	3.253726005554199	0.82632804	No
row_27	ENSG00000101843	PSMD10	null	null	10195	2.8836755752563477	0.81696653	No
row_28	ENSG00000163743	RCHY1	null	null	10423	2.7279834747314453	0.8132663	No
row_29	ENSG00000145506	NKD2	null	null	10424	2.7273247241973877	0.81341964	No
row_30	ENSG00000122406	RPL5	null	null	10469	2.701512336730957	0.81282455	No
row_31	ENSG00000109861	CTSC	null	null	10763	2.559987783432007	0.8079945	No
row_32	ENSG00000123384	LRP1	null	null	11225	2.3686702251434326	0.8003016	No
row_33	ENSG00000137575	SDCBP	null	null	11241	2.3629579544067383	0.8001798	No
row_34	ENSG00000139324	TMTC3	null	null	11257	2.3561344146728516	0.80005765	No
row_35	ENSG00000177479	ARIH2	null	null	11335	2.3301503658294678	0.7988815	No
row_36	ENSG00000173473	SMARCC1	null	null	11520	2.268125534057617	0.7958854	No
row_37	ENSG00000256061	DNAAF4	null	null	11685	2.207606554031372	0.7932254	No
row_38	ENSG00000102921	N4BP1	null	null	11728	2.1838581562042236	0.79263514	No
row_39	ENSG00000137710	RDX	null	null	11742	2.1805975437164307	0.7925371	No
row_40	ENSG00000080824	HSP90AA1	null	null	11758	2.1709372997283936	0.7924045	No
row_41	ENSG00000072849	DERL2	null	null	11976	2.085817337036133	0.7888379	No
row_42	ENSG00000154359	LONRF1	null	null	12014	2.0702567100524902	0.7883262	No
row_43	ENSG00000069329	VPS35	null	null	12188	2.0193326473236084	0.78550285	No
row_44	ENSG00000079387	SENP1	null	null	12195	2.016805410385132	0.78551435	No
row_45	ENSG00000013374	NUB1	null	null	12299	1.982781171798706	0.7838773	No
row_46	ENSG00000166167	BTRC	null	null	12313	1.9799350500106812	0.78376794	No
row_47	ENSG00000131023	LATS1	null	null	12316	1.9787365198135376	0.7838452	No
row_48	ENSG00000139174	PRICKLE1	null	null	12408	1.9534693956375122	0.7824102	No
row_49	ENSG00000163602	RYBP	null	null	12489	1.9257290363311768	0.78116035	No
row_50	ENSG00000213923	CSNK1E	null	null	12586	1.8989245891571045	0.7796374	No
row_51	ENSG00000153071	DAB2	null	null	12594	1.897545576095581	0.7796253	No
row_52	ENSG00000109670	FBXW7	null	null	12908	1.8075263500213623	0.77441335	No
row_53	ENSG00000130988	RGN	null	null	12925	1.8028514385223389	0.77424306	No
row_54	ENSG00000116514	RNF19B	null	null	12997	1.7865229845046997	0.7731382	No
row_55	ENSG00000136159	NUDT15	null	null	13055	1.7723826169967651	0.7722702	No
row_56	ENSG00000188612	SUMO2	null	null	13057	1.7715455293655396	0.7723528	No
row_57	ENSG00000169139	UBE2V2	null	null	13287	1.7163399457931519	0.7685618	No
row_58	ENSG00000131467	PSME3	null	null	13315	1.7058134078979492	0.7681993	No
row_59	ENSG00000147162	OGT	null	null	13373	1.6920768022537231	0.76732683	No
row_60	ENSG00000171150	SOCS5	null	null	13675	1.6338547468185425	0.76230884	No
row_61	ENSG00000014123	UFL1	null	null	13698	1.6280916929244995	0.7620269	No
row_62	ENSG00000101557	USP14	null	null	13762	1.617944359779358	0.7610484	No
row_63	ENSG00000184675	AMER1	null	null	13956	1.5793993473052979	0.7578607	No
row_64	ENSG00000133028	SCO1	null	null	13995	1.5716720819473267	0.757304	No
row_65	ENSG00000171863	RPS7	null	null	14019	1.5650641918182373	0.7570016	No
row_66	ENSG00000125691	RPL23	null	null	14185	1.5489996671676636	0.75428754	No
row_67	ENSG00000140543	DET1	null	null	14372	1.5032631158828735	0.7512145	No
row_68	ENSG00000051108	HERPUD1	null	null	14471	1.4820445775985718	0.74963415	No
row_69	ENSG00000116750	UCHL5	null	null	14604	1.4689068794250488	0.74747586	No
row_70	ENSG00000066427	ATXN3	null	null	14612	1.4678163528442383	0.74743956	No
row_71	ENSG00000180008	SOCS4	null	null	14684	1.4521929025650024	0.7463159	No
row_72	ENSG00000104969	SGTA	null	null	14703	1.4472863674163818	0.7460917	No
row_73	ENSG00000116030	SUMO1	null	null	14718	1.4437578916549683	0.7459352	No
row_74	ENSG00000100519	PSMC6	null	null	14846	1.4202073812484741	0.74385905	No
row_75	ENSG00000100387	RBX1	null	null	14891	1.411067247390747	0.7431915	No
row_76	ENSG00000033800	PIAS1	null	null	14983	1.3916064500808716	0.74172485	No
row_77	ENSG00000125818	PSMF1	null	null	15080	1.376362681388855	0.7401725	No
row_78	ENSG00000078140	UBE2K	null	null	15098	1.371132254600525	0.739961	No
row_79	ENSG00000105875	WDR91	null	null	15203	1.353268027305603	0.7382716	No
row_80	ENSG00000100764	PSMC1	null	null	15400	1.318040370941162	0.7350184	No
row_81	ENSG00000168078	PBK	null	null	15844	1.2522413730621338	0.72756827	No
row_82	ENSG00000198833	UBE2J1	null	null	15864	1.2489091157913208	0.72731596	No
row_83	ENSG00000172046	USP19	null	null	15903	1.2410727739334106	0.72674066	No
row_84	ENSG00000135679	MDM2	null	null	15941	1.2396470308303833	0.7261822	No
row_85	ENSG00000147133	TAF1	null	null	16016	1.2305244207382202	0.72499514	No
row_86	ENSG00000107185	RGP1	null	null	16266	1.1911879777908325	0.72083503	No
row_87	ENSG00000198171	DDRGK1	null	null	16329	1.185612678527832	0.71984917	No
row_88	ENSG00000107882	SUFU	null	null	16354	1.183996558189392	0.71950835	No
row_89	ENSG00000115233	PSMD14	null	null	16355	1.1839390993118286	0.71957487	No
row_90	ENSG00000144747	TMF1	null	null	16468	1.1700260639190674	0.71773934	No
row_91	ENSG00000134882	UBAC2	null	null	16549	1.1601111888885498	0.71644646	No
row_92	ENSG00000114062	UBE3A	null	null	16599	1.1540210247039795	0.7156795	No
row_93	ENSG00000103549	RNF40	null	null	16604	1.153818130493164	0.7156765	No
row_94	ENSG00000166170	BAG5	null	null	16634	1.149621605873108	0.7152488	No
row_95	ENSG00000134109	EDEM1	null	null	16796	1.127519965171814	0.712579	No
row_96	ENSG00000155313	USP25	null	null	16833	1.1225652694702148	0.712031	No
row_97	ENSG00000166233	ARIH1	null	null	17003	1.1032054424285889	0.70922405	No
row_98	ENSG00000064393	HIPK2	null	null	17051	1.0961629152297974	0.7084878	No
row_99	ENSG00000113712	CSNK1A1	null	null	17171	1.0779554843902588	0.70652825	No
row_100	ENSG00000118564	FBXL5	null	null	17179	1.077211856842041	0.70646995	No
row_101	ENSG00000188021	UBQLN2	null	null	17223	1.0693914890289307	0.7058001	No
row_102	ENSG00000013561	RNF14	null	null	17293	1.0617303848266602	0.70468843	No
row_103	ENSG00000107036	RIC1	null	null	17328	1.0574369430541992	0.7041707	No
row_104	ENSG00000171100	MTM1	null	null	17613	1.024158000946045	0.69940704	No
row_105	ENSG00000068912	ERLEC1	null	null	17767	1.0040231943130493	0.6968661	No
row_106	ENSG00000126583	PRKCG	null	null	17788	1.001279592514038	0.6965829	No
row_107	ENSG00000080815	PSEN1	null	null	17938	0.9831656813621521	0.6941087	No
row_108	ENSG00000116288	PARK7	null	null	18009	0.9733151197433472	0.6929751	No
row_109	ENSG00000078081	LAMP3	null	null	18038	0.9688202142715454	0.69255424	No
row_110	ENSG00000274897	PANO1	null	null	18043	0.9680318832397461	0.69254076	No
row_111	ENSG00000167196	FBXO22	null	null	18164	0.953223466873169	0.6905572	No
row_112	ENSG00000058056	USP13	null	null	18224	0.9475484490394592	0.6896089	No
row_113	ENSG00000184787	UBE2G2	null	null	18542	0.9114271998405457	0.68427867	No
row_114	ENSG00000143207	COP1	null	null	18787	0.8829469680786133	0.6801861	No
row_115	ENSG00000137288	UQCC2	null	null	18858	0.8756306171417236	0.679047	No
row_116	ENSG00000158828	PINK1	null	null	18880	0.8739193081855774	0.67873967	No
row_117	ENSG00000001084	GCLC	null	null	18902	0.8714812994003296	0.67843217	No
row_118	ENSG00000088298	EDEM2	null	null	19007	0.8609733581542969	0.676715	No
row_119	ENSG00000072062	PRKACA	null	null	19008	0.8609718680381775	0.6767634	No
row_120	ENSG00000138085	ATRAID	null	null	19013	0.8595159649848938	0.67674387	No
row_121	ENSG00000166851	PLK1	null	null	19193	0.8408717513084412	0.67375237	No
row_122	ENSG00000081479	LRP2	null	null	19231	0.8370542526245117	0.67317134	No
row_123	ENSG00000198168	SVIP	null	null	19239	0.8366273045539856	0.6730995	No
row_124	ENSG00000182087	TMEM259	null	null	19594	0.813866913318634	0.6671357	No
row_125	ENSG00000171862	PTEN	null	null	19603	0.8128869533538818	0.6670456	No
row_126	ENSG00000130311	DDA1	null	null	19655	0.807989239692688	0.66622525	No
row_127	ENSG00000187555	USP7	null	null	19733	0.7990890741348267	0.664963	No
row_128	ENSG00000034713	GABARAPL2	null	null	19759	0.796811580657959	0.6645834	No
row_129	ENSG00000087586	AURKA	null	null	19782	0.7942005395889282	0.66425455	No
row_130	ENSG00000158941	CCAR2	null	null	19800	0.792252779006958	0.6640105	No
row_131	ENSG00000170315	UBB	null	null	19834	0.7894229292869568	0.6634947	No
row_132	ENSG00000142676	RPL11	null	null	19931	0.7810699939727783	0.66190886	No
row_133	ENSG00000161057	PSMC2	null	null	20050	0.7722192406654358	0.6599491	No
row_134	ENSG00000140464	PML	null	null	20085	0.767135500907898	0.65941507	No
row_135	ENSG00000130203	APOE	null	null	20361	0.7410027384757996	0.65478826	No
row_136	ENSG00000096384	HSP90AB1	null	null	20585	0.7334985733032227	0.6510438	No
row_137	ENSG00000245848	CEBPA	null	null	20734	0.7167495489120483	0.6485716	No
row_138	ENSG00000162191	UBXN1	null	null	20744	0.7160122394561768	0.6484591	No
row_139	ENSG00000115539	PDCL3	null	null	20906	0.6977982521057129	0.6457651	No
row_140	ENSG00000120899	PTK2B	null	null	20968	0.692055344581604	0.6447685	No
row_141	ENSG00000135018	UBQLN1	null	null	21423	0.6482507586479187	0.6370978	No
row_142	ENSG00000116106	EPHA4	null	null	21439	0.646782636642456	0.63687944	No
row_143	ENSG00000095787	WAC	null	null	21505	0.638930082321167	0.6358119	No
row_144	ENSG00000160803	UBQLN4	null	null	21588	0.6325841546058655	0.63445544	No
row_145	ENSG00000105723	GSK3A	null	null	21613	0.6306009292602539	0.6340835	No
row_146	ENSG00000179262	RAD23A	null	null	21700	0.6228950023651123	0.63265854	No
row_147	ENSG00000082701	GSK3B	null	null	21709	0.6218298673629761	0.6325577	No
row_148	ENSG00000110651	CD81	null	null	21918	0.6059231758117676	0.62906075	No
row_149	ENSG00000141551	CSNK1D	null	null	21933	0.6039038300514221	0.628857	No
row_150	ENSG00000119318	RAD23B	null	null	22198	0.5815785527229309	0.624408	No
row_151	ENSG00000133265	HSPBP1	null	null	22242	0.578784704208374	0.6237106	No
row_152	ENSG00000104341	LAPTM4B	null	null	22280	0.5752550363540649	0.62311476	No
row_153	ENSG00000177628	GBA	null	null	22360	0.5698924660682678	0.62180567	No
row_154	ENSG00000165916	PSMC3	null	null	22372	0.5691514611244202	0.62165093	No
row_155	ENSG00000169398	PTK2	null	null	22456	0.5602112412452698	0.6202734	No
row_156	ENSG00000173846	PLK3	null	null	22715	0.5454909205436707	0.61592424	No
row_157	ENSG00000204628	RACK1	null	null	22728	0.544507622718811	0.61575115	No
row_158	ENSG00000185825	BCAP31	null	null	22743	0.5426698327064514	0.61554396	No
row_159	ENSG00000146535	GNA12	null	null	22854	0.5324901938438416	0.6137065	No
row_160	ENSG00000116044	NFE2L2	null	null	22919	0.5265933871269226	0.6126497	No
row_161	ENSG00000038532	CLEC16A	null	null	22939	0.5244651436805725	0.6123566	No
row_162	ENSG00000173334	TRIB1	null	null	23092	0.5122745037078857	0.609805	No
row_163	ENSG00000001629	ANKIB1	null	null	23259	0.49860161542892456	0.607015	No
row_164	ENSG00000146872	TLK2	null	null	23496	0.48105961084365845	0.6030357	No
row_165	ENSG00000092820	EZR	null	null	23520	0.4786093831062317	0.6026721	No
row_166	ENSG00000159363	ATP13A2	null	null	23569	0.47430211305618286	0.60188395	No
row_167	ENSG00000177383	MAGEF1	null	null	23587	0.4728785753250122	0.6016219	No
row_168	ENSG00000158717	RNF166	null	null	23656	0.46893051266670227	0.6004939	No
row_169	ENSG00000108465	CDK5RAP3	null	null	23660	0.4686041474342346	0.6004693	No
row_170	ENSG00000165280	VCP	null	null	23913	0.4471361041069031	0.59621644	No
row_171	ENSG00000101997	CCDC22	null	null	24015	0.4381808936595917	0.59452647	No
row_172	ENSG00000118503	TNFAIP3	null	null	24022	0.43767619132995605	0.5944492	No
row_173	ENSG00000107404	DVL1	null	null	24030	0.43724748492240906	0.594355	No
row_174	ENSG00000173163	COMMD1	null	null	24116	0.4306032359600067	0.5929362	No
row_175	ENSG00000198742	SMURF1	null	null	24140	0.42802000045776367	0.5925698	No
row_176	ENSG00000008710	PKD1	null	null	24191	0.4244392216205597	0.5917449	No
row_177	ENSG00000103126	AXIN1	null	null	24346	0.4106234610080719	0.58915365	No
row_178	ENSG00000103266	STUB1	null	null	24447	0.4060547351837158	0.5874788	No
row_179	ENSG00000034677	RNF19A	null	null	24502	0.401983380317688	0.58658475	No
row_180	ENSG00000170881	RNF139	null	null	24637	0.39050352573394775	0.58433187	No
row_181	ENSG00000105373	NOP53	null	null	24639	0.3903726637363434	0.5843368	No
row_182	ENSG00000079999	KEAP1	null	null	24664	0.3882225453853607	0.58395123	No
row_183	ENSG00000111667	USP5	null	null	24694	0.38613298535346985	0.58348066	No
row_184	ENSG00000119283	TRIM67	null	null	25011	0.365418404340744	0.5781367	No
row_185	ENSG00000100911	PSME2	null	null	25048	0.3613061010837555	0.5775459	No
row_186	ENSG00000101665	SMAD7	null	null	25100	0.35768604278564453	0.5767002	No
row_187	ENSG00000078061	ARAF	null	null	25251	0.34675270318984985	0.5741733	No
row_188	ENSG00000079482	OPHN1	null	null	25299	0.34295809268951416	0.57339466	No
row_189	ENSG00000013275	PSMC4	null	null	25323	0.34118250012397766	0.5730234	No
row_190	ENSG00000170500	LONRF2	null	null	25412	0.3337748646736145	0.5715483	No
row_191	ENSG00000124226	RNF114	null	null	25447	0.3312985599040985	0.57098967	No
row_192	ENSG00000136848	DAB2IP	null	null	25645	0.31521761417388916	0.5676631	No
row_193	ENSG00000183255	PTTG1IP	null	null	25760	0.3070436120033264	0.56574506	No
row_194	ENSG00000087191	PSMC5	null	null	25832	0.29978781938552856	0.5645566	No
row_195	ENSG00000092010	PSME1	null	null	26052	0.28079530596733093	0.5608546	No
row_196	ENSG00000135506	OS9	null	null	26213	0.2720872461795807	0.55815375	No
row_197	ENSG00000140564	FURIN	null	null	26415	0.2517032325267792	0.5547557	No
row_198	ENSG00000148218	ALAD	null	null	26439	0.2488345503807068	0.5543792	No
row_199	ENSG00000178381	ZFAND2A	null	null	26537	0.24382713437080383	0.55274624	No
row_200	ENSG00000072609	CHFR	null	null	26691	0.23043185472488403	0.55016184	No
row_201	ENSG00000123159	GIPC1	null	null	26798	0.2219902127981186	0.54837483	No
row_202	ENSG00000007944	MYLIP	null	null	26896	0.21184813976287842	0.54674006	No
row_203	ENSG00000105974	CAV1	null	null	27266	0.18290451169013977	0.5404861	No
row_204	ENSG00000138798	EGF	null	null	27284	0.1812380850315094	0.5402077	No
row_205	ENSG00000130164	LDLR	null	null	27347	0.17516770958900452	0.539165	No
row_206	ENSG00000182718	ANXA2	null	null	27588	0.15586411952972412	0.5350995	No
row_207	ENSG00000101255	TRIB3	null	null	27621	0.15312421321868896	0.53456485	No
row_208	ENSG00000142208	AKT1	null	null	27630	0.15166528522968292	0.5344376	No
row_209	ENSG00000120885	CLU	null	null	27731	0.1425212323665619	0.532748	No
row_210	ENSG00000006025	OSBPL7	null	null	28336	0.09100858122110367	0.52249944	No
row_211	ENSG00000164197	RNF180	null	null	28439	0.08223488181829453	0.5207725	No
row_212	ENSG00000100219	XBP1	null	null	28464	0.07936432957649231	0.5203695	No
row_213	ENSG00000125084	WNT1	null	null	28524	0.07421179115772247	0.5193721	No
row_214	ENSG00000007384	RHBDF1	null	null	28650	0.06315531581640244	0.51725364	No
row_215	ENSG00000137393	RNF144B	null	null	28959	0.036819834262132645	0.5120271	No
row_216	ENSG00000169242	EFNA1	null	null	29153	0.02379877306520939	0.508752	No
row_217	ENSG00000145632	PLK2	null	null	29161	0.023193281143903732	0.50863445	No
row_218	ENSG00000010704	HFE	null	null	29208	0.020239003002643585	0.5078547	No
row_219	ENSG00000164690	SHH	null	null	29438	0.007995892316102982	0.5039676	No
row_220	ENSG00000129993	CBFA2T3	null	null	29443	0.007703330833464861	0.5039001	No
row_221	ENSG00000204389	HSPA1A	null	null	32444	0.0	0.45297152	No
row_222	ENSG00000273841	TAF9	null	null	34265	NaN	0.4220754	No
row_223	ENSG00000160695	VPS11	null	null	35385	NaN	0.4030796	No
row_224	ENSG00000099958	DERL3	null	null	36499	NaN	0.38418564	No
row_225	ENSG00000163564	PYHIN1	null	null	38478	NaN	0.3506073	No
row_226	ENSG00000130770	ATP5IF1	null	null	52680	NaN	0.109528854	No
row_227	ENSG00000068903	SIRT2	null	null	53252	NaN	0.09983601	No
row_228	ENSG00000204599	TRIM39	null	null	53424	NaN	0.09693364	No
row_229	ENSG00000249751	ECSCR	null	null	54918	NaN	0.07158874	No
