## Supplementary material for "A single cysteine residue in vimentin regulates long non-coding RNA *XIST* to suppress epithelial-mesenchymal transition and stemness in breast cancer": REGULATION_OF_TUMOR_NECROSIS_FACTOR_MEDIATED_SIGNALING_PATHWAY(GO_0010803).xls

NAME	PROBE	DESCRIPTION<br>(from dataset)	GENE SYMBOL	GENE_TITLE	RANK IN GENE LIST	RANK METRIC SCORE	RUNNING ES	CORE ENRICHMENT
row_0	ENSG00000084207	GSTP1	null	null	5825	8120.7578125	0.8618248	Yes
row_1	ENSG00000151468	CCDC3	null	null	5922	265.49224853515625	0.8915991	Yes
row_2	ENSG00000204388	HSPA1B	null	null	6626	16.90005874633789	0.8816977	No
row_3	ENSG00000185345	PRKN	null	null	7293	8.64670181274414	0.87144655	No
row_4	ENSG00000083799	CYLD	null	null	8931	4.010982990264893	0.8442104	No
row_5	ENSG00000105483	CARD8	null	null	9648	3.2409775257110596	0.8324735	No
row_6	ENSG00000110330	BIRC2	null	null	10411	2.7358829975128174	0.8198982	No
row_7	ENSG00000118137	APOA1	null	null	10458	2.7075629234313965	0.81943977	No
row_8	ENSG00000056558	TRAF1	null	null	10751	2.5648152828216553	0.8148002	No
row_9	ENSG00000213341	CHUK	null	null	11516	2.2701992988586426	0.802136	No
row_10	ENSG00000106052	TAX1BP1	null	null	13023	1.7794593572616577	0.77685344	No
row_11	ENSG00000164251	F2RL1	null	null	13678	1.6329327821731567	0.7659759	No
row_12	ENSG00000183763	TRAIP	null	null	14406	1.4963523149490356	0.75384647	No
row_13	ENSG00000154124	OTULIN	null	null	16031	1.229453206062317	0.7265014	No
row_14	ENSG00000104365	IKBKB	null	null	16147	1.2104051113128662	0.7246979	No
row_15	ENSG00000092871	RFFL	null	null	16377	1.1808655261993408	0.7209611	No
row_16	ENSG00000183087	GAS6	null	null	16662	1.1478354930877686	0.7162894	No
row_17	ENSG00000143947	RPS27A	null	null	16724	1.1370404958724976	0.7153913	No
row_18	ENSG00000151694	ADAM17	null	null	16892	1.1151796579360962	0.71269625	No
row_19	ENSG00000175354	PTPN2	null	null	17052	1.0959694385528564	0.7101344	No
row_20	ENSG00000105270	CLIP3	null	null	19318	0.828270673751831	0.6718913	No
row_21	ENSG00000119401	TRIM32	null	null	19565	0.8176648616790771	0.6678238	No
row_22	ENSG00000197372	ZNF675	null	null	19710	0.8022282719612122	0.6654811	No
row_23	ENSG00000170315	UBB	null	null	19834	0.7894229292869568	0.6634923	No
row_24	ENSG00000105229	PIAS4	null	null	19856	0.7874624133110046	0.66323	No
row_25	ENSG00000005206	SPPL2B	null	null	20034	0.7736496329307556	0.6603253	No
row_26	ENSG00000214078	CPNE1	null	null	20339	0.7428914904594421	0.6552672	No
row_27	ENSG00000064012	CASP8	null	null	21525	0.637736439704895	0.63528335	No
row_28	ENSG00000137275	RIPK1	null	null	22606	0.5547103881835938	0.6170671	No
row_29	ENSG00000204628	RACK1	null	null	22728	0.544507622718811	0.6150833	No
row_30	ENSG00000165025	SYK	null	null	22874	0.5311886668205261	0.6126916	No
row_31	ENSG00000221983	UBA52	null	null	23234	0.5007283091545105	0.6066738	No
row_32	ENSG00000127191	TRAF2	null	null	23284	0.4959756135940552	0.60590297	No
row_33	ENSG00000118503	TNFAIP3	null	null	24022	0.43767619132995605	0.59347904	No
row_34	ENSG00000125826	RBCK1	null	null	24124	0.42973417043685913	0.5918202	No
row_35	ENSG00000176170	SPHK1	null	null	24712	0.38519716262817383	0.5819292	No
row_36	ENSG00000174516	PELI3	null	null	24838	0.37492138147354126	0.57985765	No
row_37	ENSG00000179526	SHARPIN	null	null	25588	0.3189432621002197	0.5672165	No
row_38	ENSG00000269335	IKBKG	null	null	25644	0.3153204917907715	0.5663228	No
row_39	ENSG00000150991	UBC	null	null	26040	0.2814544439315796	0.5596697	No
row_40	ENSG00000110514	MADD	null	null	26261	0.2666550576686859	0.55597717	No
row_41	ENSG00000138600	SPPL2A	null	null	26609	0.23701544106006622	0.55013126	No
row_42	ENSG00000102871	TRADD	null	null	26880	0.2133563905954361	0.54558605	No
row_43	ENSG00000067182	TNFRSF1A	null	null	27262	0.18320618569850922	0.5391583	No
row_44	ENSG00000092098	RNF31	null	null	27479	0.16284513473510742	0.5355212	No
row_45	ENSG00000163349	HIPK1	null	null	27651	0.14946435391902924	0.5326443	No
row_46	ENSG00000140939	NOL3	null	null	28154	0.10561105608940125	0.5241591	No
row_47	ENSG00000023445	BIRC3	null	null	28193	0.10225966572761536	0.5235279	No
row_48	ENSG00000124635	HIST1H2BJ	null	null	28626	0.065572090446949	0.5162229	No
row_49	ENSG00000169900	PYDC1	null	null	28792	0.05056671425700188	0.51343584	No
row_50	ENSG00000103490	PYCARD	null	null	28865	0.04366130754351616	0.51222223	No
row_51	ENSG00000204389	HSPA1A	null	null	32444	0.0	0.45165515	No
row_52	ENSG00000196954	CASP4	null	null	32683	0.0	0.44762638	No
row_53	ENSG00000012504	NR1H4	null	null	32894	0.0	0.44407156	No
row_54	ENSG00000253548	PYDC2	null	null	36411	NaN	0.3845552	No
row_55	ENSG00000215174	NLRP2B	null	null	50273	NaN	0.14992245	No
row_56	ENSG00000204397	CARD16	null	null	51193	NaN	0.13436712	No
row_57	ENSG00000181092	ADIPOQ	null	null	53064	NaN	0.10271364	No
row_58	ENSG00000137752	CASP1	null	null	54443	NaN	0.07938854	No
row_59	ENSG00000232810	TNF	null	null	57062	NaN	0.035073176	No
row_60	ENSG00000207947	MIR152	null	null	58732	NaN	0.006822139	No
