## Supplementary material for "A single cysteine residue in vimentin regulates long non-coding RNA *XIST* to suppress epithelial-mesenchymal transition and stemness in breast cancer": RESPONSE_TO_INTERLEUKIN_12(GO_0070671).xls

NAME	PROBE	DESCRIPTION<br>(from dataset)	GENE SYMBOL	GENE_TITLE	RANK IN GENE LIST	RANK METRIC SCORE	RUNNING ES	CORE ENRICHMENT
row_0	ENSG00000244067	GSTA2	null	null	2473	Infinity	-0.041852884	Yes
row_1	ENSG00000243414	TICAM2	null	null	2701	Infinity	-0.045694023	Yes
row_2	ENSG00000113302	IL12B	null	null	4342	Infinity	-0.07344905	Yes
row_3	ENSG00000285441	SOD2	null	null	4837	Infinity	-0.081808954	Yes
row_4	ENSG00000197632	SERPINB2	null	null	5773	Infinity	-0.09763242	Yes
row_5	ENSG00000147065	MSN	null	null	5823	15136.7099609375	0.8896611	Yes
row_6	ENSG00000081985	IL12RB2	null	null	6113	66.20138549804688	0.88909155	Yes
row_7	ENSG00000099810	MTAP	null	null	6128	61.949275970458984	0.8928987	Yes
row_8	ENSG00000168811	IL12A	null	null	6738	14.719890594482422	0.8835528	No
row_9	ENSG00000138378	STAT4	null	null	7448	7.743107318878174	0.872059	No
row_10	ENSG00000120438	TCP1	null	null	10138	2.9137327671051025	0.82674	No
row_11	ENSG00000152795	HNRNPDL	null	null	11925	2.1083123683929443	0.79665107	No
row_12	ENSG00000122566	HNRNPA2B1	null	null	12376	1.9636046886444092	0.78916335	No
row_13	ENSG00000116489	CAPZA1	null	null	14453	1.4860910177230835	0.7541257	No
row_14	ENSG00000070831	CDC42	null	null	14664	1.4568159580230713	0.75066674	No
row_15	ENSG00000148834	GSTO1	null	null	14745	1.4370837211608887	0.74940664	No
row_16	ENSG00000131876	SNRPA1	null	null	14749	1.4360380172729492	0.7494496	No
row_17	ENSG00000113368	LMNB1	null	null	14801	1.4267078638076782	0.7486796	No
row_18	ENSG00000142168	SOD1	null	null	14948	1.4001823663711548	0.74630004	No
row_19	ENSG00000006451	RALA	null	null	15266	1.3419256210327148	0.7410227	No
row_20	ENSG00000174238	PITPNA	null	null	16755	1.1322722434997559	0.7159134	No
row_21	ENSG00000150593	PDCD4	null	null	16766	1.1305243968963623	0.7158179	No
row_22	ENSG00000196262	PPIA	null	null	16939	1.1123915910720825	0.7129796	No
row_23	ENSG00000127314	RAP1B	null	null	17393	1.0493606328964233	0.70538145	No
row_24	ENSG00000182621	PLCB1	null	null	18178	0.9522001147270203	0.69217503	No
row_25	ENSG00000113013	HSPA9	null	null	18525	0.914196789264679	0.68637896	No
row_26	ENSG00000162434	JAK1	null	null	19242	0.8361084461212158	0.6743158	No
row_27	ENSG00000143761	ARF1	null	null	19660	0.8074799180030823	0.66731113	No
row_28	ENSG00000105397	TYK2	null	null	21073	0.6823607683181763	0.6434587	No
row_29	ENSG00000177156	TALDO1	null	null	21372	0.6530633568763733	0.63845795	No
row_30	ENSG00000169813	HNRNPF	null	null	22036	0.5948793292045593	0.627276	No
row_31	ENSG00000089157	RPLP0	null	null	23458	0.4832843840122223	0.6032583	No
row_32	ENSG00000096968	JAK2	null	null	23558	0.4753863513469696	0.6016138	No
row_33	ENSG00000104312	RIPK2	null	null	24269	0.4170486629009247	0.5896249	No
row_34	ENSG00000180370	PAK2	null	null	24306	0.414065420627594	0.58904266	No
row_35	ENSG00000185624	P4HB	null	null	24505	0.40169060230255127	0.58571786	No
row_36	ENSG00000110711	AIP	null	null	24785	0.3787173330783844	0.5810207	No
row_37	ENSG00000183336	BOLA2	null	null	24933	0.36895859241485596	0.57855695	No
row_38	ENSG00000100911	PSME2	null	null	25048	0.3613061010837555	0.5766512	No
row_39	ENSG00000172757	CFL1	null	null	25558	0.3220058083534241	0.5680578	No
row_40	ENSG00000064666	CNN2	null	null	26063	0.27993088960647583	0.5595463	No
row_41	ENSG00000169627	BOLA2B	null	null	26235	0.2687012553215027	0.5566698	No
row_42	ENSG00000182718	ANXA2	null	null	27588	0.15586411952972412	0.53379846	No
row_43	ENSG00000136167	LCP1	null	null	28472	0.078396737575531	0.5188595	No
row_44	ENSG00000096996	IL12RB1	null	null	31266	0.0	0.47159022	No
row_45	ENSG00000133742	CA1	null	null	35559	NaN	0.39895222	No
row_46	ENSG00000240972	MIF	null	null	39917	NaN	0.32521415	No
row_47	ENSG00000136634	IL10	null	null	48582	NaN	0.17858358	No
row_48	ENSG00000111537	IFNG	null	null	56672	NaN	0.041684408	No
