## Supplementary material for "A single cysteine residue in vimentin regulates long non-coding RNA *XIST* to suppress epithelial-mesenchymal transition and stemness in breast cancer": gsea_report_for_WT_VIM_1625876782425.xls

NAME	GS<br> follow link to MSigDB	GS DETAILS	SIZE	ES	NES	NOM p-val	FDR q-val	FWER p-val	RANK AT MAX	LEADING EDGE
POSITIVE_REGULATION_OF_PEPTIDYL_SERINE_PHOSPHORYLATION_OF_STAT_PROTEIN(GO:0033141)	POSITIVE_REGULATION_OF_PEPTIDYL_SERINE_PHOSPHORYLATION_OF_STAT_PROTEIN(GO:0033141)	Details ...	21	-0.2927491	-1.0	0.0	1.0	0.141	32200	tags=67%, list=54%, signal=146%
IMMUNOGLOBULIN_RECEPTOR_BINDING(GO:0034987)	IMMUNOGLOBULIN_RECEPTOR_BINDING(GO:0034987)	Details ...	58	-0.34028834	-1.0	0.0	1.0	0.141	38696	tags=98%, list=65%, signal=284%
IMMUNOGLOBULIN_COMPLEX__CIRCULATING(GO:0042571)	IMMUNOGLOBULIN_COMPLEX__CIRCULATING(GO:0042571)	Details ...	54	-0.33781597	-1.0	0.0	1.0	0.141	38696	tags=98%, list=65%, signal=284%
TYPE_I_INTERFERON_RECEPTOR_BINDING(GO:0005132)	TYPE_I_INTERFERON_RECEPTOR_BINDING(GO:0005132)	Details ...	17	-0.29250112	-0.7035457	0.43384615	1.0	0.325	19668	tags=59%, list=33%, signal=88%
