## Supplementary material for "A single cysteine residue in vimentin regulates long non-coding RNA *XIST* to suppress epithelial-mesenchymal transition and stemness in breast cancer": IMMUNOGLOBULIN_COMPLEX__CIRCULATING(GO_0042571).xls

NAME	PROBE	DESCRIPTION<br>(from dataset)	GENE SYMBOL	GENE_TITLE	RANK IN GENE LIST	RANK METRIC SCORE	RUNNING ES	CORE ENRICHMENT
row_0	ENSG00000128322	IGLL1	null	null	4656	Infinity	-0.07066186	Yes
row_1	ENSG00000132465	JCHAIN	null	null	20441	0.7379171848297119	0.26313457	Yes
row_2	ENSG00000224650	IGHV3-74	null	null	30820	0.0	0.08748037	No
row_3	ENSG00000211893	IGHG2	null	null	32101	0.0	0.06581557	No
row_4	ENSG00000211892	IGHG4	null	null	32604	0.0	0.057318904	No
row_5	ENSG00000211896	IGHG1	null	null	32605	0.0	0.057318904	No
row_6	ENSG00000211947	IGHV3-21	null	null	33401	NaN	0.052006904	No
row_7	ENSG00000211945	IGHV1-18	null	null	33403	NaN	0.060133856	No
row_8	ENSG00000211935	IGHV1-3	null	null	34044	NaN	0.057445325	No
row_9	ENSG00000232216	IGHV3-43	null	null	37879	NaN	6.963393E-4	No
row_10	ENSG00000211890	IGHA2	null	null	37893	NaN	0.008620181	No
row_11	ENSG00000211950	IGHV1-24	null	null	39151	NaN	-0.00451146	No
row_12	ENSG00000211951	IGHV2-26	null	null	40699	NaN	-0.022551533	No
row_13	ENSG00000211952	IGHV4-28	null	null	40700	NaN	-0.014407659	No
row_14	ENSG00000211957	IGHV3-35	null	null	40703	NaN	-0.006297635	No
row_15	ENSG00000211958	IGHV3-38	null	null	40704	NaN	0.0018462398	No
row_16	ENSG00000211979	IGHV7-81	null	null	41796	NaN	-0.008475747	No
row_17	ENSG00000211972	IGHV3-66	null	null	41800	NaN	-3.8264884E-4	No
row_18	ENSG00000231475	IGHV4-31	null	null	42071	NaN	0.003191306	No
row_19	ENSG00000270472	IGHV3OR16-9	null	null	42516	NaN	0.0038202016	No
row_20	ENSG00000188403	IGHV1OR15-9	null	null	42837	NaN	0.0065478752	No
row_21	ENSG00000223648	IGHV3-64	null	null	43450	NaN	0.004333265	No
row_22	ENSG00000239951	IGKV3-20	null	null	43867	NaN	0.005436078	No
row_23	ENSG00000271178	IGHV3OR16-13	null	null	44717	NaN	-7.8990625E-4	No
row_24	ENSG00000259680	AC136428.1	null	null	44852	NaN	0.0050859344	No
row_25	ENSG00000270505	IGHV1OR15-1	null	null	45965	NaN	-0.0055914903	No
row_26	ENSG00000281179	AC135068.8	null	null	46591	NaN	-0.008026134	No
row_27	ENSG00000211933	IGHV6-1	null	null	47067	NaN	-0.007921933	No
row_28	ENSG00000211970	IGHV4-61	null	null	47532	NaN	-0.00763155	No
row_29	ENSG00000211976	IGHV3-73	null	null	47533	NaN	5.1232486E-4	No
row_30	ENSG00000211974	IGHV2-70D	null	null	47534	NaN	0.0086562	No
row_31	ENSG00000225698	IGHV3-72	null	null	48227	NaN	0.005087539	No
row_32	ENSG00000270467	IGHV3OR16-12	null	null	48449	NaN	0.00949085	No
row_33	ENSG00000280411	IGHV1-69D	null	null	48735	NaN	0.01281092	No
row_34	ENSG00000278263	AC135068.2	null	null	49083	NaN	0.015081602	No
row_35	ENSG00000254709	IGLL5	null	null	49907	NaN	0.009295684	No
row_36	ENSG00000211943	IGHV3-15	null	null	50481	NaN	0.0077411733	No
row_37	ENSG00000211946	IGHV3-20	null	null	50485	NaN	0.015834272	No
row_38	ENSG00000211944	IGHV3-16	null	null	50486	NaN	0.023978146	No
row_39	ENSG00000211949	IGHV3-23	null	null	50487	NaN	0.03212202	No
row_40	ENSG00000271130	IGHV3OR16-8	null	null	53881	NaN	-0.017162764	No
row_41	ENSG00000259490	IGHV3OR15-7	null	null	54306	NaN	-0.016195355	No
row_42	ENSG00000211891	IGHE	null	null	55654	NaN	-0.030850302	No
row_43	ENSG00000211895	IGHA1	null	null	55655	NaN	-0.022706429	No
row_44	ENSG00000211899	IGHM	null	null	55656	NaN	-0.014562554	No
row_45	ENSG00000211898	IGHD	null	null	55657	NaN	-0.006418679	No
row_46	ENSG00000259303	IGHV2OR16-5	null	null	55985	NaN	-0.0038094847	No
row_47	ENSG00000211968	IGHV1-58	null	null	57278	NaN	-0.017533522	No
row_48	ENSG00000211965	IGHV3-49	null	null	57279	NaN	-0.009389648	No
row_49	ENSG00000211966	IGHV5-51	null	null	57282	NaN	-0.0012796243	No
row_50	ENSG00000211961	IGHV1-45	null	null	57283	NaN	0.0068642506	No
row_51	ENSG00000276775	IGHV4-4	null	null	57880	NaN	0.0049204505	No
row_52	ENSG00000281990	IGHV1-69-2	null	null	58519	NaN	0.002265774	No
row_53	ENSG00000233732	IGHV3OR16-10	null	null	59093	NaN	7.112632E-4	No
