## Supplementary material for "A single cysteine residue in vimentin regulates long non-coding RNA *XIST* to suppress epithelial-mesenchymal transition and stemness in breast cancer": IMMUNOGLOBULIN_RECEPTOR_BINDING(GO_0034987).xls

NAME	PROBE	DESCRIPTION<br>(from dataset)	GENE SYMBOL	GENE_TITLE	RANK IN GENE LIST	RANK METRIC SCORE	RUNNING ES	CORE ENRICHMENT
row_0	ENSG00000128322	IGLL1	null	null	4656	Infinity	-0.073116116	Yes
row_1	ENSG00000132465	JCHAIN	null	null	20441	0.7379171848297119	0.07995153	Yes
row_2	ENSG00000182511	FES	null	null	26338	0.2601602375507355	0.12831113	Yes
row_3	ENSG00000196924	FLNA	null	null	27641	0.15009599924087524	0.19175133	Yes
row_4	ENSG00000000938	FGR	null	null	28133	0.1077699214220047	0.24481468	Yes
row_5	ENSG00000224650	IGHV3-74	null	null	30820	0.0	0.19934936	No
row_6	ENSG00000211893	IGHG2	null	null	32101	0.0	0.17768309	No
row_7	ENSG00000211892	IGHG4	null	null	32604	0.0	0.16918585	No
row_8	ENSG00000211896	IGHG1	null	null	32605	0.0	0.16918585	No
row_9	ENSG00000211947	IGHV3-21	null	null	33401	NaN	0.16142401	No
row_10	ENSG00000211945	IGHV1-18	null	null	33403	NaN	0.16710202	No
row_11	ENSG00000166527	CLEC4D	null	null	33979	NaN	0.16306408	No
row_12	ENSG00000211935	IGHV1-3	null	null	34044	NaN	0.1676757	No
row_13	ENSG00000232216	IGHV3-43	null	null	37879	NaN	0.1084734	No
row_14	ENSG00000211890	IGHA2	null	null	37893	NaN	0.11394829	No
row_15	ENSG00000211950	IGHV1-24	null	null	39151	NaN	0.09836628	No
row_16	ENSG00000211951	IGHV2-26	null	null	40699	NaN	0.07787551	No
row_17	ENSG00000211952	IGHV4-28	null	null	40700	NaN	0.08357046	No
row_18	ENSG00000211957	IGHV3-35	null	null	40703	NaN	0.08923155	No
row_19	ENSG00000211958	IGHV3-38	null	null	40704	NaN	0.0949265	No
row_20	ENSG00000211979	IGHV7-81	null	null	41796	NaN	0.08215433	No
row_21	ENSG00000211972	IGHV3-66	null	null	41800	NaN	0.0877985	No
row_22	ENSG00000231475	IGHV4-31	null	null	42071	NaN	0.088923216	No
row_23	ENSG00000270472	IGHV3OR16-9	null	null	42516	NaN	0.087102674	No
row_24	ENSG00000188403	IGHV1OR15-9	null	null	42837	NaN	0.08738105	No
row_25	ENSG00000223648	IGHV3-64	null	null	43450	NaN	0.08271681	No
row_26	ENSG00000271178	IGHV3OR16-13	null	null	44717	NaN	0.06698246	No
row_27	ENSG00000259680	AC136428.1	null	null	44852	NaN	0.070409216	No
row_28	ENSG00000270505	IGHV1OR15-1	null	null	45965	NaN	0.05728159	No
row_29	ENSG00000281179	AC135068.8	null	null	46591	NaN	0.052397303	No
row_30	ENSG00000211933	IGHV6-1	null	null	47067	NaN	0.050052032	No
row_31	ENSG00000211970	IGHV4-61	null	null	47532	NaN	0.047892954	No
row_32	ENSG00000211976	IGHV3-73	null	null	47533	NaN	0.0535879	No
row_33	ENSG00000211974	IGHV2-70D	null	null	47534	NaN	0.059282847	No
row_34	ENSG00000225698	IGHV3-72	null	null	48227	NaN	0.05326446	No
row_35	ENSG00000270467	IGHV3OR16-12	null	null	48449	NaN	0.055218592	No
row_36	ENSG00000280411	IGHV1-69D	null	null	48735	NaN	0.05608941	No
row_37	ENSG00000278263	AC135068.2	null	null	49083	NaN	0.055910762	No
row_38	ENSG00000254709	IGLL5	null	null	49907	NaN	0.047674973	No
row_39	ENSG00000211943	IGHV3-15	null	null	50481	NaN	0.043670878	No
row_40	ENSG00000211946	IGHV3-20	null	null	50485	NaN	0.049315043	No
row_41	ENSG00000211944	IGHV3-16	null	null	50486	NaN	0.05500999	No
row_42	ENSG00000211949	IGHV3-23	null	null	50487	NaN	0.060704935	No
row_43	ENSG00000271130	IGHV3OR16-8	null	null	53881	NaN	0.008967334	No
row_44	ENSG00000259490	IGHV3OR15-7	null	null	54306	NaN	0.0074853282	No
row_45	ENSG00000248385	TARM1	null	null	55525	NaN	-0.0074365376	No
row_46	ENSG00000211891	IGHE	null	null	55654	NaN	-0.0039082184	No
row_47	ENSG00000211895	IGHA1	null	null	55655	NaN	0.0017867277	No
row_48	ENSG00000211899	IGHM	null	null	55656	NaN	0.007481674	No
row_49	ENSG00000211898	IGHD	null	null	55657	NaN	0.01317662	No
row_50	ENSG00000259303	IGHV2OR16-5	null	null	55985	NaN	0.013336511	No
row_51	ENSG00000211968	IGHV1-58	null	null	57278	NaN	-0.002837936	No
row_52	ENSG00000211965	IGHV3-49	null	null	57279	NaN	0.0028570103	No
row_53	ENSG00000211966	IGHV5-51	null	null	57282	NaN	0.008518103	No
row_54	ENSG00000211961	IGHV1-45	null	null	57283	NaN	0.014213049	No
row_55	ENSG00000276775	IGHV4-4	null	null	57880	NaN	0.009819638	No
row_56	ENSG00000281990	IGHV1-69-2	null	null	58519	NaN	0.0047153016	No
row_57	ENSG00000233732	IGHV3OR16-10	null	null	59093	NaN	7.1120553E-4	No
