## Supplementary material for "A single cysteine residue in vimentin regulates long non-coding RNA *XIST* to suppress epithelial-mesenchymal transition and stemness in breast cancer": POSITIVE_REGULATION_OF_PEPTIDYL_SERINE_PHOSPHORYLATION_OF_STAT_PROTEIN(GO_0033141).xls

NAME	PROBE	DESCRIPTION<br>(from dataset)	GENE SYMBOL	GENE_TITLE	RANK IN GENE LIST	RANK METRIC SCORE	RUNNING ES	CORE ENRICHMENT
row_0	ENSG00000177047	IFNW1	null	null	33	Infinity	0.022699425	Yes
row_1	ENSG00000147885	IFNA16	null	null	116	Infinity	0.044569958	Yes
row_2	ENSG00000137080	IFNA21	null	null	1139	Infinity	0.050539285	Yes
row_3	ENSG00000168546	GFRA2	null	null	2645	Infinity	0.048338093	Yes
row_4	ENSG00000147873	IFNA5	null	null	4715	Infinity	0.03659618	Yes
row_5	ENSG00000228083	IFNA14	null	null	5042	Infinity	0.054339163	Yes
row_6	ENSG00000184995	IFNE	null	null	5384	Infinity	0.0718284	Yes
row_7	ENSG00000128342	LIF	null	null	26937	0.208072692155838	0.19117932	Yes
row_8	ENSG00000165731	RET	null	null	28880	0.04189326986670494	0.25576204	Yes
row_9	ENSG00000171855	IFNB1	null	null	32947	0.0	0.18698086	No
row_10	ENSG00000120235	IFNA6	null	null	39469	NaN	0.09992811	No
row_11	ENSG00000234829	IFNA17	null	null	41226	NaN	0.09348096	No
row_12	ENSG00000147896	IFNK	null	null	43124	NaN	0.08464863	No
row_13	ENSG00000236637	IFNA4	null	null	47027	NaN	0.041899357	No
row_14	ENSG00000233816	IFNA13	null	null	49000	NaN	0.03179831	No
row_15	ENSG00000188379	IFNA2	null	null	49060	NaN	0.054057915	No
row_16	ENSG00000120242	IFNA8	null	null	52035	NaN	0.027006857	No
row_17	ENSG00000214042	IFNA7	null	null	54878	NaN	0.0021887347	No
row_18	ENSG00000186803	IFNA10	null	null	55594	NaN	0.013351326	No
row_19	ENSG00000111537	IFNG	null	null	56672	NaN	0.01839026	No
row_20	ENSG00000197919	IFNA1	null	null	58784	NaN	0.0059378655	No
