## Supplementary material for "A single cysteine residue in vimentin regulates long non-coding RNA *XIST* to suppress epithelial-mesenchymal transition and stemness in breast cancer": TYPE_I_INTERFERON_RECEPTOR_BINDING(GO_0005132).xls

NAME	PROBE	DESCRIPTION<br>(from dataset)	GENE SYMBOL	GENE_TITLE	RANK IN GENE LIST	RANK METRIC SCORE	RUNNING ES	CORE ENRICHMENT
row_0	ENSG00000177047	IFNW1	null	null	33	Infinity	0.061941803	Yes
row_1	ENSG00000147885	IFNA16	null	null	116	Infinity	0.12305477	Yes
row_2	ENSG00000137080	IFNA21	null	null	1139	Infinity	0.16826761	Yes
row_3	ENSG00000147873	IFNA5	null	null	4715	Infinity	0.17029636	Yes
row_4	ENSG00000228083	IFNA14	null	null	5042	Infinity	0.22728205	Yes
row_5	ENSG00000184995	IFNE	null	null	5384	Infinity	0.28401402	Yes
row_6	ENSG00000171855	IFNB1	null	null	32947	0.0	-0.18219818	No
row_7	ENSG00000120235	IFNA6	null	null	39469	NaN	-0.23000112	No
row_8	ENSG00000234829	IFNA17	null	null	41226	NaN	-0.19720392	No
row_9	ENSG00000147896	IFNK	null	null	43124	NaN	-0.16679175	No
row_10	ENSG00000236637	IFNA4	null	null	47027	NaN	-0.17029421	No
row_11	ENSG00000233816	IFNA13	null	null	49000	NaN	-0.14115067	No
row_12	ENSG00000188379	IFNA2	null	null	49060	NaN	-0.07964865	No
row_13	ENSG00000120242	IFNA8	null	null	52035	NaN	-0.067453966	No
row_14	ENSG00000214042	IFNA7	null	null	54878	NaN	-0.053026497	No
row_15	ENSG00000186803	IFNA10	null	null	55594	NaN	-0.002620747	No
row_16	ENSG00000197919	IFNA1	null	null	58784	NaN	0.005937205	No
